# Characterizing transcriptional regulatory sequences in coronaviruses and their role in recombination

**DOI:** 10.1101/2020.06.21.163410

**Authors:** Yiyan Yang, Wei Yan, A. Brantley Hall, Xiaofang Jiang

## Abstract

Novel coronaviruses, including SARS-CoV-2, SARS, and MERS, often originate from recombination events. The mechanism of recombination in RNA viruses is template switching. Coronavirus transcription also involves template switching at specific regions, called transcriptional regulatory sequences (TRS). It is hypothesized but not yet verified that TRS sites are prone to recombination events. Here, we developed a tool called SuPER to systematically identify TRS in coronavirus genomes and then investigated whether recombination is more common at TRS. We ran SuPER on 506 coronavirus genomes and identified 465 TRS-L and 3509 TRS-B. We found that the TRS-L core sequence (CS) and the secondary structure of the leader sequence are generally conserved within coronavirus genera but different between genera. By examining the location of recombination breakpoints with respect to TRS-B CS, we observed that recombination hotspots are more frequently co-located with TRS-B sites than expected.
