## Supplementary Data 2 for "Characterizing transcriptional regulatory sequences in coronaviruses and their role in recombination": Denovo_assemble_PEDV_rnaseq.out.tab

#TRS-L: AACTAAAC
#Position: 129
Adjusted_TRS-B_position	Original_TRS-B_position	Putative_TRS-B	Hamdist_from_TRS-L	Recommend_label*	Distance_from_ORF	Associated_ORF:start-end	Supported_by_RNAseq	Supported_read_list
20688	20685	ACGTAAAC	2	Not recommended	10	S:20698-24828	Yes	SRR7875374.9214.2211,SRR7875374.17934.2211,SRR7875374.20729.2211,SRR7875374.23164.2211,SRR7875374.27494.2211,SRR7875374.29871.2211,SRR7875374.49727.2211,SRR7875374.51788.2211,SRR7875374.52106.2211,SRR7875374.59696.2211,SRR7875374.85462.2211,SRR7875374.86781.2211,SRR7875374.95737.2211,SRR7875374.110905.2211,SRR7875374.120815.2211,SRR7875374.126243.2211,SRR7875374.130043.2211,SRR7875374.130421.2211…
24815	24815	Not found	NA	Not recommended	40	ORF3:24855-25529	Yes	SRR7875374.61816.2211,SRR7875374.130892.2211,SRR7875374.165961.2211,SRR7875374.167029.2211,SRR7875374.238339.2211,SRR7875374.239251.2211,SRR7875374.276394.2211,SRR7875374.296671.2147,SRR7875374.329295.2211,SRR7875374.358604.2211,SRR7875374.386334.2211,SRR7875374.529829.2211,SRR7875374.530070.2211,SRR7875374.628582.2211,SRR7875374.809099.2211,SRR7875374.875049.2211,SRR7875374.876473.2211,SRR787537…
25498	25489	AACTAGAC	1	-	12	E:25510-25740	Yes	SRR7875374.28196.2211,SRR7875374.46165.2211,SRR7875374.101036.2211,SRR7875374.212869.2211,SRR7875374.220365.2211,SRR7875374.231794.2211,SRR7875374.322381.2211,SRR7875374.322846.2211,SRR7875374.326022.2211,SRR7875374.364183.2211,SRR7875374.364914.2211,SRR7875374.367116.2211,SRR7875374.516541.2211,SRR7875374.517080.2211,SRR7875374.527110.2211,SRR7875374.538167.2211,SRR7875374.564542.2211,SRR7875374…
25740	25736	AACGAAAT	2	Not recommended	8	M:25748-26428	Yes	SRR7875374.299301.2211,SRR7875374.311879.2211,SRR7875374.406654.2211,SRR7875374.647484.2211,SRR7875374.678851.2211,SRR7875374.898716.2211,SRR7875374.1035181.2211,SRR7875374.1061843.2211,SRR7875374.1164936.2211,SRR7875374.1556165.2211,SRR7875374.1682006.2211,SRR7875374.1690282.2211,SRR7875374.2225896.2211,SRR7875374.2468606.2211,SRR7875374.2743893.2211,SRR7875374.2777219.2211,SRR7875374.3183639.22…
26423	26425	GTCTAAAC	2	Not recommended	17	ORF6:26440-27765	Yes	SRR7875374.557.2211,SRR7875374.663.2211,SRR7875374.1558.2211,SRR7875374.2464.2211,SRR7875374.2637.2211,SRR7875374.2657.2211,SRR7875374.8827.2211,SRR7875374.10939.2211,SRR7875374.11017.2211,SRR7875374.12779.2211,SRR7875374.14782.2131,SRR7875374.14782.2211,SRR7875374.16301.2211,SRR7875374.18895.2211,SRR7875374.21954.2131,SRR7875374.21954.2211,SRR7875374.23885.2211,SRR7875374.24646.2211,SRR7875374.2…
*Notice: The TRS-B with hamming distance from TRS-L greater than 1 would be labeled as 'Not recommended'.
====================================Subgenomic mRNA Alignment====================================
Position 20685 alignment:
TRS-L 68 TAAAGAGATTTTCTATCTATGGATAGTTAGCTCTTTTTCTAGACTCTTGTCTACTCAATTCAACTAAACGAAATTTTGTCCTT
|.||||||||||||||||||||||||||||||||||||||||||||||||||||||||||||||..||..||||...|||.||
sgmRNA TWAAGAGATTTTCTATCTATGGATAGTTAGCTCTTTTTCTAGACTCTTGTCTACTCAATTCAACGTAAACAAATGAAGTCTTTAACCTACTTCTGGTTGTTCTTACCAGTACTTTCAACACTTAGCCTACCACAAGATGTCACCAGGTGCTCAGCTAACACTAATTTTAGGCGGTTCTTTTCAAAATTTAATGTTCAGGCGCCTGCAGTTGTTGTACTGGGCGGTTATCTACCTATTGGTGAAAACC
||||||||||||||||||||||||||||||||||||||||||||||||||||||||||||||||||||||||||||||||||||||||||||||||||||||||||||||||||||||||||||||||||||||||||||||||||||||||||||||||||||||||||||||||||||||||||||
TRS-B 20685 TCAACGTAAACAAATGAAGTCTTTAACCTACTTCTGGTTGTTCTTACCAGTACTTTCAACACTTAGCCTACCACAAGATGTCACCAGGTGCTCAGCTAACACTAATTTTAGGCGGTTCTTTTCAAAATTTAATGTTCAGGCGCCTGCAGTTGTTGTACTGGGCGGTTATCTACCTATTGGTGAAAACC
====================================================================================================
Position 24815 alignment:
TRS-L 74 GATTTTCTATCTATGGATAGTTAGCTCTTTTTCTAGACTCTTGTCTACTCAATTCAACTAAACGAAATTTT
||||||||||||||||||||||||||||||||||||||||||||||....|.||||||...||.||.||||
sgmRNA GATTTTCTATCTATGGATAGTTAGCTCTTTTTCTAGACTCTTGTCTMYWSAMTTCAACCTTACTAAGTTTTTGAAAAGGTCCACGTGCAGTGATGTTTCTTGGACTTTTTCAATACACGATTGACACAGTTGTCAAAGATGTCTCAAAGTCTGCTAACTTGTCTTTGGATGCTGTCCAAGAGTTGGAGCTCAATGTAGTTCCAATTAGACA
|.|||||||||||||||||||||||||||||||||||||||||||||||||||||||||||||||||||||||||||||||||||||||||||||||||||||||||||||||||||||||||||||||||||||||||||||||||||||||||||||||
TRS-B 24813 ACTTCAACCTTACTAAGTTTTTGAAAAGGTCCACGTGCAGTGATGTTTCTTGGACTTTTTCAATACACGATTGACACAGTTGTCAAAGATGTCTCAAAGTCTGCTAACTTGTCTTTGGATGCTGTCCAAGAGTTGGAGCTCAATGTAGTTCCAATTAGACA
====================================================================================================
Position 25489 alignment:
TRS-L 68 TAAAGAGATTTTCTATCTATGGATAGTTAGCTCTTTTTCTAGACTCTTGTCTACTCAATTCAACTAAACGA
||||||||||||||||||||||||||||||||||||||||||||||||||||||||||||||||||.||||
sgmRNA TAAAGAGATTTTCTATCTATGGATAGTTAGCTCTTTTTCTAGACTCTTGTCTACTCAATTCAACTAGACGAGTATGCTACAATTAGTGAATGATAATGGTCTAGTATTTAATGTTATACTTTGGCTTTTCGTACTCTTTTTCCTGCTTATTATAAGCATTACTTTCGTCCAATTGGTTAATCTGTGCTTCACTTGTCACCGGYKGTGTA
||||||||||||||||||||||||||||||||||||||||||||||||||||||||||||||||||||||||||||||||||||||||||||||||||||||||||||||||||||||||||||||||||||||||||||||||||||||..|||||
TRS-B 25489 ACTCAATTCAACTAGACGAGTATGCTACAATTAGTGAATGATAATGGTCTAGTATTTAATGTTATACTTTGGCTTTTCGTACTCTTTTTCCTGCTTATTATAAGCATTACTTTCGTCCAATTGGTTAATCTGTGCTTCACTTGTCACCGGTTGTGTA
====================================================================================================
Position 25736 alignment:
TRS-L 67 CTAAAGAGATTTTCTATCTATGGATAGTTAGCTCTTTTTCTAGACTCTTGTCTACTCAATTCAACTAAACGAAATTT
||||||||||||||||||||||||||||||||||||||||||||||||||||||||||||||||.||||||||||.|
sgmRNA CTAAAGAGATTTTCTATCTATGGATAGTTAGCTCTTTTTCTAGACTCTTGTCTACTCAATTCAAMTAAACGAAATATGTCTAACGGTTCTATTCCCGTTGATGAGGTGATTCAACACCTTAGAAACTGGAATTTCACATGGAATATCATACTGATGATACTACTTGTAGTGCTTCAGTATGGCCATTACAAGTACTCTGCGTTCTTGTATGGTGTCAAGATGGCTATTCTATGGATACTTTGGCCTCTTGTGTTAGCACTGTCACTTTTTGATGC
||||||||||||||||||||||||||||||||||||||||||||||||||||||||||||||||||||||||||||||||||||||||||||||||||||||||||||||||||||||||||||||||||||||||||||||||||||||||||||||||||||||||||||||||||||||||||||||||||||||||||||||||||
TRS-B 25738 TAAACGAAATATGTCTAACGGTTCTATTCCCGTTGATGAGGTGATTCAACACCTTAGAAACTGGAATTTCACATGGAATATCATACTGATGATACTACTTGTAGTGCTTCAGTATGGCCATTACAAGTACTCTGCGTTCTTGTATGGTGTCAAGATGGCTATTCTATGGATACTTTGGCCTCTTGTGTTAGCACTGTCACTTTTTGATGC
====================================================================================================
Position 26425 alignment:
TRS-L 65 TACTAAAGAGATTTTCTATCTATGGATAGTTAGCTCTTTTTCTAGACTCTTGTCTACTCAATTCAACTAAACGAAATTTT
||||||||||||||||||||||||||||||||||||||||||||||||||||||||||||||||||||||||..||..||
sgmRNA TACTAAAGAGATTTTCTATCTATGGATAGTTAGCTCTTTTTCTAGACTCTTGTCTACTCAATTCAACTAAACAGAAACTTTATGGCTTCTGTCAGTTTTCAGGATCGTGGCCGCAAACGGGTGCCATTATCCCTCTATGCCCCTCTTAGGGTTACTAATGACAAACCCCTTTCTAAGGTACTTGCAAATAATGCTGTACCCACTAATAAAGGAAATAAGGACCAGCAAATTGGATACTGGAATGAGCAAATTCGCTGGCGCATGCGCCGT
|||.||...||||||||||||||||||||||||||||||||||||||||||||||||||||||||||||||||||||||||||||||||||||||||||||||||||||||||||||||||||||||||||||||||||||||||||||||||||||||||||||||||||||||||||||||||||||||||||||||||||||||||||||
TRS-B 26416 TCATTTAGTCTAAACAGAAACTTTATGGCTTCTGTCAGTTTTCAGGATCGTGGCCGCAAACGGGTGCCATTATCCCTCTATGCCCCTCTTAGGGTTACTAATGACAAACCCCTTTCTAAGGTACTTGCAAATAATGCTGTACCCACTAATAAAGGAAATAAGGACCAGCAAATTGGATACTGGAATGAGCAAATTCGCTGGCGCATGCGCCGT
====================================================================================================
