## Supplementary Data 2 for "Characterizing transcriptional regulatory sequences in coronaviruses and their role in recombination": MF094688_SADSCoV_rnaseq.out.tab

#TRS-L: AACTAAAC
#Position: 76
Adjusted_TRS-B_position	Original_TRS-B_position	Putative_TRS-B	Hamdist_from_TRS-L	Recommend_label*	Distance_from_ORF	Associated_ORF:start-end	Supported_by_RNAseq	Supported_read_list
20480	20479	AACTAAAT	1	-	6	spike glycoprotein:20486-23881	Yes	SRR11486983.83481.2211,SRR11486983.436888.2211,SRR11486983.670058.2211,SRR11486983.1164057.2211,SRR11486983.1631569.2211,SRR11486983.3236197.2211,SRR11486983.3645762.2211,SRR11486983.3647568.2211,SRR11486983.3654918.2211,SRR11486983.4674834.2211,SRR11486983.4943957.2211,SRR11486983.5411560.2211,SRR11486983.5839062.2211,SRR11486983.6021935.2211,SRR11486983.6021998.2211,SRR11486983.7486614.2211
23836	23836	AACTAAAC	0	-	45	nonstructural protein 3:23881-24570	Yes	SRR11486983.219643.2211,SRR11486983.1954468.2147,SRR11486983.2307256.2211,SRR11486983.2369855.2211,SRR11486983.2511317.2211,SRR11486983.3351537.2211,SRR11486983.3501448.2211,SRR11486983.3747552.2211,SRR11486983.6654796.2211,SRR11486983.8947766.2211
24542	24539	AACTAAAC	0	-	9	small membrane protein:24551-24778	Yes	SRR11486983.709166.2185,SRR11486983.938803.2211,SRR11486983.1526147.2211,SRR11486983.1593301.2211,SRR11486983.3180775.2211,SRR11486983.3180858.2211,SRR11486983.4390383.2211,SRR11486983.5678951.2211,SRR11486983.6264742.2211,SRR11486983.6265074.2211,SRR11486983.6667896.2211,SRR11486983.6855201.2211,SRR11486983.7132872.2211,SRR11486983.7382706.2211,SRR11486983.7981337.2211,SRR11486983.8494131.2211
24778	24808	AACTAAAC	0	-	9	membrane glycoprotein:24787-25476	Yes	SRR11486983.20016.2211,SRR11486983.468727.2211,SRR11486983.468848.2211,SRR11486983.631455.2211,SRR11486983.631576.2211,SRR11486983.701095.2211,SRR11486983.928996.2211,SRR11486983.1080957.2211,SRR11486983.1158656.2211,SRR11486983.1213657.2211,SRR11486983.1331524.2211,SRR11486983.1337307.2211,SRR11486983.1361872.2211,SRR11486983.1392676.2211,SRR11486983.1417997.2211,SRR11486983.1510387.2211,SRR1148…
25476	25472	AACTAAAC	0	-	12	nucleocapsid phosphoprotein:25488-26615	Yes	SRR11486983.57332.2211,SRR11486983.86082.2211,SRR11486983.308505.2211,SRR11486983.334874.2211,SRR11486983.439239.2211,SRR11486983.498035.2211,SRR11486983.624258.2211,SRR11486983.656702.2211,SRR11486983.880343.2211,SRR11486983.972148.2211,SRR11486983.1131861.2211,SRR11486983.1191249.2211,SRR11486983.1243294.2211,SRR11486983.1257464.2211,SRR11486983.1260476.2211,SRR11486983.1262135.2211,SRR11486983…
26619	26617	AACTAAAC	0	-	8	hypothetical protein:26627-26926	Yes	SRR11486983.388504.2211,SRR11486983.464098.2131,SRR11486983.464098.2211,SRR11486983.779594.2211,SRR11486983.1200447.2211,SRR11486983.1975793.2211,SRR11486983.2283227.2211,SRR11486983.2586077.2211,SRR11486983.2684117.2211,SRR11486983.3634230.2211,SRR11486983.3642766.2211,SRR11486983.3652019.2211,SRR11486983.3699782.2211,SRR11486983.3861769.2211,SRR11486983.4143383.2211,SRR11486983.4795232.2211,SRR…
*Notice: The TRS-B with hamming distance from TRS-L greater than 1 would be labeled as 'Not recommended'.
====================================Subgenomic mRNA Alignment====================================
Position 20479 alignment:
TRS-L 21 AATCTATCTGCCGATAGAGTCTTTATCTTTTTAGACTTTCCGGTCTACTCTTCTCAACTAAACGAAATTTACGTCTTTTT
|||||||||||||||||||||.|||||||||||||||||||.||||||||||||||||||||.||||.||....|..|||
sgmRNA AATCTATCTGCCGATAGAGTCCTTATCTTTTTAGACTTTCCAGTCTACTCTTCTCAACTAAATGAAACTTTTTACAGTTTTCACGCTTTTGGCCTCTATTAGAGTGCTTTATGGCTGTGAATCCGTTGATTTTAATTTGTTTAATACAATATTTTCAACACACAGAGGTTTAAGTAATACCACCTCTGTTATCACTGGTGCTTA
|.||.|...||..||..|..||..|..|||||||||||||||||||||||||||||||||||||||||||||||||||||||||||||||||||||||||||||||||||||||||||||||||||||||||||||||||||||||||||||||||||||||||.||||||||||||
TRS-B 20452 TATTAAATTTTAGCAACCATCTTGTAACAACTAAATGAAACTTTTTACAGTTTTCACGCTTTTGGCCTCTATTAGAGTGCTTTATGGCTGTGAATCCGTTGATTTTAATTTGTTTAATACAATATTTTCAACACACAGAGGTTTAAGTAATACCACCTCTGTTACCACTGGTGCTTA
====================================================================================================
Position 23836 alignment:
TRS-L 21 AATCTATCTGCCGATAGAGTCTTTATCTTTTTAGACTTTCCGGTCTACTCTTCTCAACTAAAC
|||||||||||||||||||||.|||||||||||||||||||.|||||||||||||||||||||
sgmRNA AATCTATCTGCCGATAGAGTCCTTATCTTTTTAGACTTTCCAGTCTACTCTTCTCAACTAAACTTCAATCATACGAGATTGAAAAGGTCCACGTCCAATAATGTTTGGTGGACTTTTCCAGTTGACACTTGAGGGTGTCGTTAACTCTACTATTAGAGCTGCTAAACTTGACCCTAATGACGAAGCTATTATTAGGGAACAAGTGCAGCCTGCTA
|||||||||||||||.|||||||||||||||||||||.||||||||||||||||||.|||||||||||||||||||||||||||||||.|||||||||||||||||||||||||||||||||||||||||||||||||||||||||.|||||||||||||
TRS-B 23836 AACTAAACTTCAATCTTACGAGATTGAAAAGGTCCACATCCAATAATGTTTGGTGGGCTTTTCCAGTTGACACTTGAGGGTGTCGTTAGCTCTACTATTAGAGCTGCTAAACTTGACCCTAATGACGAAGCTATTATTAGGGAACAGGTGCAGCCTGCTA
====================================================================================================
Position 24539 alignment:
TRS-L 29 TGCCGATAGAGTCTTTATCTTTTTAGACTTTCCGGTCTACTCTTCTCAACTAAACGAAATTT
|||||||||||||.|||||||||||||||||||.|||||||||||||||||||||.|..|||
sgmRNA TGCCGATAGAGTCCTTATCTTTTTAGACTTTCCAGTCTACTCTTCTCAACTAAACTATGTTTCTGAAGATTGTTGAGGATGATGGTTTGTTCATCAACACAGTCTTGTGGCTTTTAGTGTTGATACTTGTTCTCTTGGTGGCTATCACTGTTATTAAGCTCATACAGCTATGTTTTTCTTGTCATAGGCTTATG
||||||||||||||||||||||||||||||||||||||.||||||||||||||||||||||||||||||||||||||||||||||||||||||||||||||||||||||||||.|||||||||||||||||||||||.||||||||||||
TRS-B 24539 CTCAACTAAACTATGTTTCTGAAGATTGTTGAGGATGACGGTTTGTTCATCAACACAGTCTTGTGGCTTTTAGTGTTGATACTTGTTCTCTTGGTGGCTATCACTGTTATTAAACTCATACAGCTATGTTTTTCTTGCCATAGGCTTATG
====================================================================================================
Position 24808 alignment:
TRS-L 21 AATCTATCTGCCGATAGAGTCTTTATCTTTTTAGACTTTCCGGTCTACTCTTCTCAACTAAACGA
|||||||||||||||||||||.|||||||||||||||||||.||||||||||||.||||||||||
sgmRNA AATCTATCTGCCGATAGAGTCCTTATCTTTTTAGACTTTCCAGTCTACTCTTCTMAACTAAACGATGACTGATTCTAACAACACGGTCCCTGTGACCGAAGTTTTAGAACATTTTAGAAACTGGAACTTCAGCTGGAATATCATACTGACAGTATTTATTGCAGTGCTTCAGTATGGTA
|.||..|||..||||||..|.||||||||||||||||||||||||||||||.|||||||||||||||||||.|||||||||||||||||||||||.||||||||||||||||||||||
TRS-B 24787 ATGAGTACTAGTTCTAATGAGACGGTCCCTGTGACCGAAGTTTTAGAACATCTTAGAAACTGGAACTTCAGTTGGAATATCATACTGACAGTATTCATTGCAGTGCTTCAGTATGGTA
====================================================================================================
Position 25472 alignment:
TRS-L 21 AATCTATCTGCCGATAGAGTCTTTATCTTTTTAGACTTTCCGGTCTACTCTTCTCAACTAAACGAAATTTACGTCTTTTTGTGTATGCTACGC
|||||||||||||||||||||.|||||||||||||||||||.||||||||||||.|||||||||||..|..|..||.||..|....|..||||
sgmRNA AATCTATCTGCCGATAGAGTCCTTATCTTTTTAGACTTTCCAGTCTACTCTTCTMAACTAAACGAATATGGCCACTGTTAATTGGGGTGACGCTGTTGAACAGGCGGAATCTCGTGGTCGTAAAAGAATTCCATTGTCACTCTTTGCGCCTTTGCGTGTTATAGATGGCAAAAACTTTTGGAATGTCATGCCTAGAAATGGAGTT
|||.||||||||||||||||||||||||||||||||||||||||||||||||||||||||||||||||||||||||||||||||||||||||||||||||||||||||||.|||||||||||||||||||||||||||||||||||||||||||
TRS-B 25472 TCTAAACTAAACGAATATGGCCACTGTTAATTGGGGTGACGCTGTTGAACAGGCGGAATCTCGTGGTCGTAAAAGAATTCCATTGTCACTCTTTGCGCCTTTGCGTGTTACAGATGGCAAAAACTTTTGGAATGTCATGCCTAGAAATGGAGTT
====================================================================================================
Position 26617 alignment:
TRS-L 21 AATCTATCTGCCGATAGAGTCTTTATCTTTTTAGACTTTCCGGTCTACTCTTCTCAACTAAACGAAATTTACGTCTTTTTGTGTATGCTACGCATGCACAATTAGATGTGTATTTGAGATTTCGTT
|||||||||||||||||||||.|||||||||||||||||||.|||||||||||||||||||||...|...|..|..|.||.|...||......|||..|..|||......|.|||..||||...||
sgmRNA AATCTATCTGCCGATAGAGTCCTTATCTTTTTAGACTTTCCAGTCTACTCTTCTCAACTAAACATGAACCAGCTTATCTTTTTCCTGTGTATGATGTGCTGTTATGCTATTCTTTTTGATTGGCTTTTTAATCTCTTCTTTTACGCTTGCCAGGTCAATACTTGGCAGGAGTTTGCTTTCTCATGTAACTGGAGTTGGTCAC
||||||||||||||||||||||||||||||.||||||||||||||||||||||||||||||||||||||||||||||||||||||||||||||||||||||||||||||||||||||||||||||||||||||||||||||||||||||
TRS-B 26617 TCAACTAAACATGAACCAGCTTATCTTTTTTCTGTGTATGATGTGCTGTTATGCTATTCTTTTTGATTGGCTTTTTAATCTCTTCTTTTACGCTTGCCAGGTCAATACTTGGCAGGAGTTTGCTTTCTCATGTAACTGGAGTTGGTCAC
====================================================================================================
