## Supplementary Data 2 for "Characterizing transcriptional regulatory sequences in coronaviruses and their role in recombination": MT040335_Pangolin_rnaseq.out.tab

#TRS-L: AACGAAC
#Position: 71
Adjusted_TRS-B_position	Original_TRS-B_position	Putative_TRS-B	Hamdist_from_TRS-L	Recommend_label*	Distance_from_ORF	Associated_ORF:start-end	Supported_by_RNAseq	Supported_read_list
21532	21532	AACGAAC	0	-	8	spike protein:21540-25343	No	NA
25343	25341	AACGAAC	0	-	10	orf3a protein:25353-26180	Yes	SRR11093271.91082.2048,SRR11093271.200154.2048,SRR11093271.318466.2048,SRR11093271.807449.2048,SRR11093271.2781851.2048,SRR11093271.3255218.2048,SRR11093271.3698582.2048,SRR11093271.3740497.2048,SRR11093271.3901016.2048
26196	26196	TACGAAC	1	-	9	envelope protein:26205-26432	No	NA
26432	26432	AACGAAC	0	-	48	membrance glycoprotein:26480-27148	No	NA
26997	26998	CACGAAC	1	-	162	orf6 protein:27159-27344	Yes	SRR11093271.323382.2048,SRR11093271.360941.2048,SRR11093271.480564.2048,SRR11093271.2346482.2048,SRR11093271.3247538.0
27344	27342	AACGAAC	0	-	7	orf7a protein:27351-27716	Yes	SRR11093270.14661671.0,SRR11093271.6408.0,SRR11093271.23232.0,SRR11093271.68197.0,SRR11093271.98216.0,SRR11093271.103031.2048,SRR11093271.199420.2048,SRR11093271.242421.0,SRR11093271.357882.0,SRR11093271.379796.0,SRR11093271.410867.0,SRR11093271.460687.0,SRR11093271.484347.2048,SRR11093271.572395.0,SRR11093271.597003.0,SRR11093271.662099.2048,SRR11093271.893712.0,SRR11093271.900758.2048,SRR110932…
27844	27844	AACGAAC	0	-	7	orf8 protein:27851-28216	No	NA
28216	28212	AACGAAC	0	-	14	nucleocapsid phosphoprotein:28230-29483	Yes	SRR11093270.11728909.2048,SRR11093271.6896.2048,SRR11093271.21493.2048,SRR11093271.144797.2048,SRR11093271.217511.2048,SRR11093271.355368.2048,SRR11093271.636587.2048,SRR11093271.668205.2048,SRR11093271.875220.2048,SRR11093271.927568.2048,SRR11093271.1082929.2048,SRR11093271.1100979.2048,SRR11093271.1198692.2048,SRR11093271.1210830.2048,SRR11093271.1232393.2048,SRR11093271.1277348.2048,SRR1109327…
*Notice: The TRS-B with hamming distance from TRS-L greater than 1 would be labeled as 'Not recommended'.
====================================Subgenomic mRNA Alignment====================================
Position 25341 alignment:
TRS-L 28 GCAAAACCAACCAACTCTCGATCTCTTGTAGATCTGTTCTCTAAACGAACTTTA
||||||.|.|||||||||||||||||||||||||||||||||||||||||||.|
sgmRNA GCAAAAMCMACCAACTCTCGATCTCTTGTAGATCTGTTCTCTAAACGAACTTAATGGATTTGTTTATGAGAATTTTTAATCTTGGATCTGTAACATTCAAACCAGGAAAAATTGAAGATGCTACTCCTTCAGATTCTATTCGCGCTACTGCAACGATACCGATACAAGCCTCACTCCC
|||||||||||||||||||||||||||||||||||||||||||||||||||||||||||||||||||||||||||||||||||||||||||||||||||||||||||||||||||||||||||||||||||||||||
TRS-B 25341 TAAACGAACTTAATGGATTTGTTTATGAGAATTTTTAATCTTGGATCTGTAACATTCAAACCAGGAAAAATTGAAGATGCTACTCCTTCAGATTCTATTCGCGCTACTGCAACGATACCGATACAAGCCTCACTCCC
====================================================================================================
Position 26998 alignment:
TRS-L 19 TCCCAGGTAGCAAAACCAACCAACTCTCGATCTCTTGTAGATCTGTTCTCTAAACGAAC
|||||||||||||||||||||||||||||||||||||||||||||||||||||||||||
sgmRNA TCCCAGGTAGCAAAACCAACCAACTCTCGATCTCTTGTAGATCTGTTCTCTAAACGAACGCTTTCTTATTACAAATTGGGAGCTTCGCAGCGTGTAGCCGGTGACTCAGGTTTTGCTGCATACAGTCGCTATCGGATTGGCAACTACAAACTAAACACAGACC
||||||||||||||||||||||||||||||||||||||||||||||||||||||||||||||||||||||||||||||||||||||||||||||||||||||||||||||
TRS-B 26998 ACGAACGCTTTCTTATTACAAATTGGGAGCTTCGCAGCGTGTAGCCGGTGACTCAGGTTTTGCTGCATACAGTCGCTATCGGATTGGCAACTACAAACTAAACACAGACC
====================================================================================================
Position 27342 alignment:
TRS-L 19 TCCCAGGTAGCAAAACCAACCAACTCTCGATCTCTTGTAGATCTGTTCTCTAAACGAACTTTAAAAT
|||||||||||||||||||||||||||||||||||||||||||||||||||||||||||.|.|||||
sgmRNA TCCCAGGTAGCAAAACCAACCAACTCTCGATCTCTTGTAGATCTGTTCTCTAAACGAACATGAAAATTATTCTTCTCTTGGCATTAGTTACTTTTGCTACATGCGAACGTTACCACTACCAAGAG
|||||||||||||||||||||||||||||||||||||||||||||||||||||||||||||||||||||||||||
TRS-B 27342 TAAACGAACATGAAAATTATTCTTCTCTTGGCATTAGTTACTTTTGCTACATGCGAACGTTACCACTACCAAGAG
====================================================================================================
Position 28212 alignment:
TRS-L 19 TCCCAGGTAGCAAAACCAACCAACTCTCGATCTCTTGTAGATCTGTTCTCTAAACGAACTTTAAAA
|.||.||||||||||||||||||||||||||||||||||||||||||||||||||||||....|||
sgmRNA TYCCMGGTAGCAAAACCAACCAACTCTCGATCTCTTGTAGATCTGTTCTCTAAACGAACAAACAAAATGTCTGATAATGGACCCCAAAATCGTGCACCCCGCATTACATTTGGTGGACCCTCAGATTCGACTGACAATAACCAGAATGGAGACCGCAGTGGAGCAAGGCCAAAACAACGAAGGCCCCAGGGATTACCCAATAATACTGCGTCTTGGTTCACCGCTCTCACTCAACATGGTAAGGAAG
|||||||||||||||||||||||||||||||||||||||||||||||||||||||||||||||||||||||||||||||||||||||||||||||||||||||||||||||||||||||||||||||||||||||||||||||||||||||||||||||||||||||||||||||||||||||||||||||||||||||
TRS-B 28212 TCTAAACGAACAAACAAAATGTCTGATAATGGACCCCAAAATCGTGCACCCCGCATTACATTTGGTGGACCCTCAGATTCGACTGACAATAACCAGAATGGAGACCGCAGTGGAGCAAGGCCAAAACAACGAAGGCCCCAGGGATTACCCAATAATACTGCGTCTTGGTTCACCGCTCTCACTCAACATGGTAAGGAAG
====================================================================================================
