## Supplementary Data 2 for "Characterizing transcriptional regulatory sequences in coronaviruses and their role in recombination": NC_002645_229E_rnaseq.out.tab

#TRS-L: AACTAAAC
#Position: 66
Adjusted_TRS-B_position	Original_TRS-B_position	Putative_TRS-B	Hamdist_from_TRS-L	Recommend_label*	Distance_from_ORF	Associated_ORF:start-end	Supported_by_RNAseq	Supported_read_list
20559	20555	AACTAAAT	1	-	11	surface glycoprotein:20570-24091	Yes	ERR3460958.266626.0,ERR3460958.627131.0,ERR3460958.1296411.0,ERR3460958.1548314.0,ERR3460958.2182358.0,ERR3460958.2216710.0,ERR3460958.2599468.0,ERR3460958.2870041.0,ERR3460958.3558445.0,ERR3460958.3962075.0,ERR3460958.4282559.0,ERR3460958.4508389.0,ERR3460958.4676286.0,ERR3460958.4866653.0,ERR3460958.4872862.0,ERR3460958.5325495.0,ERR3460958.6715542.0,ERR3460958.6864391.0,ERR3460958.7227849.0,ER…
24046	24044	AACTAAAC	0	-	45	4a protein:24091-24492	Yes	ERR3460958.165909.0,ERR3460958.902143.2048,ERR3460958.1379132.2048,ERR3460958.5679314.0,ERR3460958.7196000.0,ERR3460958.10161202.2048,ERR3460958.10413877.2048,ERR3460958.12486985.2048,ERR3460958.13303897.2048,ERR3460958.21965416.0,ERR3460958.22790245.2048
24468	24468	AACCACAC	2	Not recommended	14	4b protein:24482-24748	No	NA
24592	24586	AACTAACG	2	Not recommended	158	envelope protein:24750-24983	Yes	ERR3460958.48177.2048,ERR3460958.149599.2048,ERR3460958.177855.2048,ERR3460958.371322.2048,ERR3460958.416308.0,ERR3460958.594016.2048,ERR3460958.636106.0,ERR3460958.815227.2048,ERR3460958.927601.0,ERR3460958.1063340.0,ERR3460958.1417045.0,ERR3460958.1724275.2048,ERR3460958.1784689.0,ERR3460958.1914744.0,ERR3460958.1915078.2048,ERR3460958.2034508.0,ERR3460958.2578381.2048,ERR3460958.2969109.0,ERR3…
24983	24977	AACTAAAC	0	-	12	membrane protein:24995-25672	Yes	ERR3460958.39916.0,ERR3460958.45657.0,ERR3460958.49613.0,ERR3460958.54823.0,ERR3460958.83278.0,ERR3460958.92895.0,ERR3460958.93310.0,ERR3460958.137115.0,ERR3460958.155009.0,ERR3460958.183332.0,ERR3460958.262029.0,ERR3460958.267431.0,ERR3460958.285325.0,ERR3460958.292710.0,ERR3460958.315070.0,ERR3460958.318280.0,ERR3460958.337752.0,ERR3460958.338501.0,ERR3460958.344151.0,ERR3460958.378846.0,ERR346…
25672	25665	AACTGAAC	1	-	14	nucleocapsid protein:25686-26855	Yes	ERR3460958.1663.0,ERR3460958.4848.0,ERR3460958.11527.0,ERR3460958.11822.0,ERR3460958.21246.0,ERR3460958.25249.0,ERR3460958.32079.0,ERR3460958.47018.0,ERR3460958.50176.0,ERR3460958.51385.0,ERR3460958.52208.0,ERR3460958.61882.0,ERR3460958.69958.0,ERR3460958.89910.0,ERR3460958.96350.0,ERR3460958.99927.0,ERR3460958.101382.0,ERR3460958.102423.0,ERR3460958.117130.0,ERR3460958.120038.0,ERR3460958.127150…
*Notice: The TRS-B with hamming distance from TRS-L greater than 1 would be labeled as 'Not recommended'.
====================================Subgenomic mRNA Alignment====================================
Position 20555 alignment:
TRS-L 41 TTTAGACTTTGTGTCTACTTTTCTCAACTAAACGAAATTTTTGCTATG
||||||||||||||||||||||||||||||||..||||.||||.|.||
sgmRNA TTTAGACTTTGTGTCTACTTTTCTCAACTAAATAAAATGTTTGTTTTGCTTGTTGCATATGCCTTGTTGCAT
|||||||||||||||||||||||||||||||||||||||||||||||||||
TRS-B 20555 TCTCAACTAAATAAAATGTTTGTTTTGCTTGTTGCATATGCCTTGTTGCAT
====================================================================================================
Position 24044 alignment:
TRS-L 43 TAGACTTTGTGTCTACTTTTCTCAACTAAACGAAATTTTTGCTATG
|||||||||||||||||||||||||||||||....||.||.|.|.|
sgmRNA TAGACTTTGTGTCTACTTTTCTCAACTAAACTTCCTTATTACGACGTTGAAAAGATCCACATACAGTAATGGCT
|||||||||||||||||||||||||||||||||||||||||||||||||||||
TRS-B 24044 TCAACTAAACTTCCTTATTACGACGTTGAAAAGATCCACATACAGTAATGGCT
====================================================================================================
Position 24586 alignment:
TRS-L 39 TTTTTAGACTTTGTGTCTACTTTTCTCAACTAA
|||||||||||||||||||||||||||||||||
sgmRNA TTTTTAGACTTTGTGTCTACTTTTCTCAACTAACGACTTGTACGTTGCTCTTAGAGGACGTATTGATAAAGA
|||||||||||||||||||||||||||||||||||||||||||||||||||
TRS-B 24586 TTTCTCAACTAACGACTTGTACGTTGCTCTTAGAGGACGTATTGATAAAGA
====================================================================================================
Position 24977 alignment:
TRS-L 34 GTTGCTTTTTAGACTTTGTGTCTACTTTTCTCAACTAAACGAAATTTT
|||||||||||||||||||||||||||||||.||||||||||.|.|.|
sgmRNA GTTGCTTTTTAGACTTTGTGTCTACTTTTCTAAACTAAACGACAATGTCAAATGACAATTGTACGGGTGACATTGTCACC
||||||||||||||||||||||||||||||||||||||||||||||||||||||
TRS-B 24977 TTTCTAAACTAAACGACAATGTCAAATGACAATTGTACGGGTGACATTGTCACC
====================================================================================================
Position 25665 alignment:
TRS-L 33 AGTTGCTTTTTAGACTTTGTGTCTACTTTTCTCAACTAAACGAAATTTTTGCTATGGCCGGCATCTTTGATGC
||||||||||||||||||||||||||||||||.||||.|||||||...|.||||..|.|........||||||
sgmRNA AGTTGCTTTTTAGACTTTGTGTCTACTTTTCTAAACTGAACGAAAAGATGGCTACAGTCAAATGGGCTGATGCATCT
|||..||...|||||||||||||||||||||||||||||||||||||||||||||||||||
TRS-B 25655 TTGCTTCATTTTTTCTAAACTGAACGAAAAGATGGCTACAGTCAAATGGGCTGATGCATCT
====================================================================================================
