## Supplementary Data 2 for "Characterizing transcriptional regulatory sequences in coronaviruses and their role in recombination": NC_003045_BCoV_rnaseq.out.tab

#TRS-L: ATCTAAAC
#Position: 63
Adjusted_TRS-B_position	Original_TRS-B_position	Putative_TRS-B	Hamdist_from_TRS-L	Recommend_label*	Distance_from_ORF	Associated_ORF:start-end	Supported_by_RNAseq	Supported_read_list
21489	21487	ATCTAAAC	0	-	15	32 kDa non-structural protein:21504-22340	Yes	SRR1170825.5392.2064,SRR1170825.61395.2048,SRR1170832.140482.0
22335	22337	GACTAAAC	2	Not recommended	17	hemmaglutinin-esterase:22352-23626	Yes	SRR1170814.15816.2048,SRR1170817.69799.2048,SRR1170818.23981.0,SRR1170818.35160.2064,SRR1170818.54013.2048
23633	23633	ATCTAAAC	0	-	8	spike structural protein:23641-27732	No	NA
27709	27709	ATTAAAAC	2	Not recommended	13	4.9 kDa non-structural protein:27722-27811	No	NA
27789	27789	ATCTAATT	2	Not recommended	100	4.8 kDa non-structural protein:27889-28026	No	NA
28027	28051	TTCCAAAC	2	Not recommended	79	12.7 kDa non-structural protein:28106-28435	Yes	SRR1170821.28210.2048,SRR1170832.33282.0,SRR1170833.4980.2048
28291	28290	ATCCAAAC	1	-	131	small membrane protein:28422-28676	Yes	SRR1170815.70001.2048,SRR1170816.25093.2064,SRR1170817.39870.2048,SRR1170820.39793.2048,SRR1170822.75727.2048,SRR1170825.10138.2064,SRR1170825.26422.2048,SRR1170825.72970.2048,SRR1170825.92343.2048,SRR1170825.153393.2048,SRR1170830.63469.2048,SRR1170830.123438.2048,SRR1170831.89723.2064,SRR1170831.97727.2048,SRR1170831.97978.2048,SRR1170831.102468.2048,SRR1170831.112371.2048,SRR1170832.9153.0,SRR…
28680	28678	ATCCAAAC	1	-	11	matrix protein:28691-29383	Yes	SRR1170817.99016.2048,SRR1170822.53696.2064,SRR1170826.24000.2064
29378	29373	ATCTAAAC	0	-	15	nucleocapsid protein:29393-30739	Yes	SRR1170832.7314.0,SRR1170825.142901.2048,SRR1170833.19395.2048SRR1170814.4065.2048,SRR1170814.19922.2064,SRR1170815.55235.0,SRR1170815.61849.2064,SRR1170815.86904.2064,SRR1170815.95260.2048,SRR1170816.2052.2048,SRR1170816.21567.2048,SRR1170816.39600.2064,SRR1170816.61860.2048,SRR1170816.67455.2064,SRR1170816.72541.2064,SRR1170816.74416.2064,SRR1170817.38708.2048,SRR1170817.43776.2048,SRR1170817.8…
*Notice: The TRS-B with hamming distance from TRS-L greater than 1 would be labeled as 'Not recommended'.
====================================Subgenomic mRNA Alignment====================================
Position 21487 alignment:
TRS-L 13 TTTGCGTGCGTGCATCCCGC-TTCACTGATCTCTTGTTAGATCTTTTCATAATCTAAACTTTATAAA
|.|||||||||||||||||| |||||||||||||||.||||||||||.|||||||||||||||..||
sgmRNA TYTGCGTGCGTGCATCCCGCTTTCACTGATCTCTTGYTAGATCTTTTYATAATCTAAACTTTAAGAATGGCAGTYGCTTATGCAGACAAGCCTAATCACTTTATCAATTTTCCACTTACCCARTTTCAGGGTTTTGTGTTAAATTATAARGGTTTACAATTYCAACTTCTCGATGAAGGAGTGGATTGTAAAATACAAACAGCGCCTCACATTAGTCTTGCTATGCCTGGATATTCAGCCTGAAGACTACAGAAGTGTTGATGWYGCTATTCAAGAAGTTATTGAT
|||||||||||||||||||||||||.|||||||||||||||||||||||||||||||||||||||||||||||.||||||||.|||||||||||||||||.|||||||||||.|||||||||||||||||||||||||||||||||||||||||||||||||||||||||||||||| ||||||||||||||||||||||||||||||||||||..|||||||||||||||||||||
TRS-B 21487 TAATCTAAACTTTAAGAATGGCAGTCGCTTATGCAGACAAGCCTAATCACTTTATCAATTTTCCACTTACCCAGTTTCAGGGCTTTGTGTTAAATTATAAAGGTTTACAATTTCAACTTCTCGATGAAGGAGTGGATTGTAAAATACAAACAGCGCCTCACATTAGTCTTGCTATGC-TGGATATTCAGCCTGAAGACTACAGAAGTGTTGATGTTGCTATTCAAGAAGTTATTGAT
====================================================================================================
Position 22337 alignment:
TRS-L 11 GATTTGCGTGCGTGCATCCCGCTTCACTGATCTCTTGTTAGATCTTTTCATAATCTAAACTTTATAAAAA
|||||||||||||||||||||||||||||||||||||.||||||||||.||||||||||||...|.||||
sgmRNA GATTTGCGTGCGTGCATCCCGCTTCACTGATCTCTTGBTAGATCTTTTYATAATCTAAACTCAGTGAAAATGTTTTTGCTTCCTAGATTTGTTCTAGTTAGCTGCATAATTGGTAGCCTAGGTTTTGAYAACCCTCCTACCAATGTTGTTTCGCATTTAAATGGAGATTGGTTTTTATTTGGTGACAGTCGTTCAGATTGYAATCATGTTGTTACTACCAATCCCCGTAATTATTCTTATATGGACTCTTAATCCCTGCCTTGTGTGGTTCTGGTAAAATATCATCTAAAGCTG
||||||||||||||||||||||||||||||||||||||||||||||||||||||||||||||||||||||||||.|||||||||||||||||||||||||||||||||||||||||||||||||||||||||||||||||||||||.||||||||||||||||||||.||||||||||||||||||||||| |.|.|..||||||||||||||||||||||||||||||||||||||||
TRS-B 22337 CTAAACTCAGTGAAAATGTTTTTGCTTCCTAGATTTGTTCTAGTTAGCTGCATAATTGGTAGCCTAGGTTTTGACAACCCTCCTACCAATGTTGTTTCGCATTTAAATGGAGATTGGTTTTTATTTGGTGACAGTCGTTCAGATTGTAATCATGTTGTTACTACCAACCCCCGTAATTATTCTTATATGGA--CCTTAATCCTGCCTTGTGTGGTTCTGGTAAAATATCATCTAAAGCTG
====================================================================================================
Position 28051 alignment:
TRS-L 21 CGTGCATCCCGCTTCACTGATCTCTTGTTAGATCTTTTCATAATCTAAACTTTATAA
|||||||||||||||||||||||||||||||||..|||.||||||||.||.||||||
sgmRNA CGTGCATCCCGCTTCACTGATCTCTTGTTAGATYYTTTYATAATCTAGACCTTATAACTTTAAGCATATTATTGCCAAAGKTTTTAAGGYCAMGCCTTAGTAATGGACATCTGGAAACCTGAGATTAAATAYCTCCGTTATACTAAYSGKTTTAATGTCTCAGAATTAGAAGATGCTTTGTTTTAAATTTAACTATAAATTTCCTAAAGTAGGAATATTGTMAGAGTTCCTAGTCATGCTTGGTGCCTAATTCAAGGTAGCTTTTGTGC
|||||||||||||||||||||| |||||||||||.||||||||.||.|||.||||||||||||||||||||||||||||||||||.||||||||||||||..|.|||||||||||||||||||||||||| ||||||||||||||||||||||||||||||||||||| ..|...|||||||||||||||||||||||||..|.||||||||||||||||||
TRS-B 28051 TAGACCTTATAACTTTAAGCAT--TATTGCCAAAGTTTTTAAGGCCACGCCCTAGTAATGGACATCTGGAAACCTGAGATTAAATATCTCCGTTATACTAACGGTTTTAATGTCTCAGAATTAGAAGATGC-TTGTTTTAAATTTAACTATAAATTTCCTAAAGTAGGA--TATTGTAGAGTTCCTAGTCATGCTTGGTGCCGTAATCAAGGTAGCTTTTGTGC
====================================================================================================
Position 28290 alignment:
TRS-L 11 GATTTGCGTGCGTGCATCCCGCTTCACTGATCTCTTGTTAGATCTTTTCATAATCTAAACTTTATAAAAA
|||||||||||||||.|||||||||||||||||||||.||||||||||.||||||.||||.||||.|.||
sgmRNA GATTTGCGTGCGTGCMTCCCGCTTCACTGATCTCTTGYTAGATCTTTTYATAATCCAAACATTATGATAAATATTTTGGAGTAATAACTGGTTTTACAGCATTCGCTAATACTGTAGAGGAGGCTGTYAACAAACTGGTTTTCTTAGCTGTTGACTTTATTACCTGGCGTAGACAGGAGTTAAATGTTTATGGCTGATGCTTATTTTGCAGACACTGTGTGGTATGTGGGGCA
||||||||||||||||||||||||||||||||||||||||||||||||||||||||||||||||||||||||||||.|||||||||||||||||||||||||||||||||||||||||||||||||||||||||||||||||||||||||||||||||||||||||||||||||||||||||
TRS-B 28290 AATCCAAACATTATGATAAATATTTTGGAGTAATAACTGGTTTTACAGCATTCGCTAATACTGTAGAGGAGGCTGTCAACAAACTGGTTTTCTTAGCTGTTGACTTTATTACCTGGCGTAGACAGGAGTTAAATGTTTATGGCTGATGCTTATTTTGCAGACACTGTGTGGTATGTGGGGCA
====================================================================================================
Position 28678 alignment:
TRS-L 11 GATTTGCGTGCGTGCATCCCGCTTCACTGATCTCTTGTTAGATCTTTTCATAATCTAAACTTTATAA
|||||||||||||||||||||||||||||||||||||.||||||||||.||||||.||||.||||.|
sgmRNA GATTTGCGTGCGTGCATCCCGCTTCACTGATCTCTTGYTAGATCTTTTYATAATCCAAACATTATGAGTAGTGTAACTACACCAGCACCAGTTTACACCTGGACTGCTGATGAAGCTATTAAATTCCTAAAGGAATGGAAYTTTTCTTTGGGTATTATACTACTTTTTATTACAGTCATATTGCAATTTGGATATACAAGTCGSAGTATRTTTGTTTATKKTATTAAGATGATCATTTTGTGGCTTATCGTGGCCCCTTACTATCATCTTAACTATTTTCAA-TGCGT
||..|||...||||||||||||||||||||||||||||||||||||||||||||||||||||||||||||||||||||||||||||||||||||||||||.||||||||||||||||||||||||||||||||||||||||||||||||||||||||||||||.|||||.|||||||||..||||||||||.|||||||||||||||| ||||||||||||||||||||||||||||||||| |||||
TRS-B 28668 GACGTTTAGTTAATCCAAACATTATGAGTAGTGTAACTACACCAGCACCAGTTTACACCTGGACTGCTGATGAAGCTATTAAATTCCTAAAGGAATGGAACTTTTCTTTGGGTATTATACTACTTTTTATTACAGTCATATTGCAATTTGGATATACAAGTCGCAGTATGTTTGTTTATGTTATTAAGATGGTCATTTTGTGGCTTAT-GTGGCCCCTTACTATCATCTTAACTATTTTCAATTGCGT
====================================================================================================
Position 29373 alignment:
TRS-L 11 GATTTGCGTGCGTGCATCCCGCTTCACTGATCTCTTGTTAGATCTTTTCATAATCTAAACTTTA
||||||||||||||||||||||||||||||||||||||||||||||||.|||||||||||||||
sgmRNA GATTTGCGTGCGTGCATCCCGCTTCACTGATCTCTTGTTAGATCTTTTYATAATCTAAACTTTAAGGATGTCTTTTACTCCTGGTAAGCAATCCAGTAGTAGAGCGTCCTCTGGAAATCGTTCTGGTAATGGCATCCTTAAGTGGGCCGATCAGTCCGACCAATCTAGAAATGTTCAAACCAGGGGTAGAAGAGCTCAACCCAAGCAAACTGYTACTTCTCAGCAACCATCAGGAGGGAATGTTGTACCCTACTATTCTTGGTTCTCTGGAATTACTCAGTTTCAAAAGGGMAAGGAGTTTGAATTTRCAGA-GGACAAGGTG
||||||||||||||||||||||||||||||||||||||||||||||||||||||||||||||||||||||||||||||||||||||||||||||||||||||||||||||||||||||||||||||||||||||||||||||||||||||||||||||||.||||||||||||||||||||||||||||||||||||||||||||||||||||||||||||||||||||||||||||||.|||||||||||||||.|||| ||||||||||
TRS-B 29378 ATCTAAACTTTAAGGATGTCTTTTACTCCTGGTAAGCAATCCAGTAGTAGAGCGTCCTCTGGAAATCGTTCTGGTAATGGCATCCTTAAGTGGGCCGATCAGTCCGACCAATCTAGAAATGTTCAAACCAGGGGTAGAAGAGCTCAACCCAAGCAAACTGCTACTTCTCAGCAACCATCAGGAGGGAATGTTGTACCCTACTATTCTTGGTTCTCTGGAATTACTCAGTTTCAAAAGGGAAAGGAGTTTGAATTTGCAGAGGGACAAGGTG
====================================================================================================
