## Supplementary Data 2 for "Characterizing transcriptional regulatory sequences in coronaviruses and their role in recombination": NC_004718_SARS_rnaseq.out.tab

#TRS-L: AACGAAC
#Position: 66
Adjusted_TRS-B_position	Original_TRS-B_position	Putative_TRS-B	Hamdist_from_TRS-L	Recommend_label*	Distance_from_ORF	Associated_ORF:start-end	Supported_by_RNAseq	Supported_read_list
21485	21482	AACGAAC	0	-	7	E2 glycoprotein precursor:21492-25259	Yes	SRR1942956.sra.897.2211,SRR1942956.sra.4723.2211,SRR1942956.sra.10282.2211,SRR1942956.sra.10585.2211,SRR1942956.sra.13429.2211,SRR1942956.sra.13555.2211,SRR1942956.sra.18352.2211,SRR1942956.sra.19686.2211,SRR1942956.sra.19930.2211,SRR1942956.sra.20980.2211,SRR1942956.sra.21101.2211,SRR1942956.sra.24175.2211,SRR1942956.sra.24460.2211,SRR1942956.sra.27608.2211,SRR1942956.sra.27682.2211,SRR1942956.s…
25259	25256	AACGAAC	0	-	9	hypothetical protein sars3a:25268-26092	Yes	SRR1942956.sra.31159.2211,SRR1942956.sra.102533.2211,SRR1942956.sra.105570.2211,SRR1942956.sra.116314.2211,SRR1942956.sra.237920.2211,SRR1942956.sra.281854.2211,SRR1942956.sra.355369.2211,SRR1942956.sra.362640.2211,SRR1942956.sra.370461.2211,SRR1942956.sra.407033.161,SRR1942956.sra.442501.2211,SRR1942956.sra.455501.2131,SRR1942956.sra.455501.2211,SRR1942956.sra.537520.83,SRR1942956.sra.537520.163…
25672	25672	CAAGAAC	2	Not recommended	17	hypothetical protein sars3b:25689-26153	No	NA
26108	26109	TACGAAC	1	-	9	protein E:26117-26347	Yes	SRR1942956.sra.2046.161,SRR1942956.sra.12360.2211,SRR1942956.sra.15312.2211,SRR1942956.sra.25176.2211,SRR1942956.sra.25346.2211,SRR1942956.sra.36510.2211,SRR1942956.sra.40177.2211,SRR1942956.sra.44827.2211,SRR1942956.sra.46251.2211,SRR1942956.sra.47430.2211,SRR1942956.sra.49656.2211,SRR1942956.sra.54137.2211,SRR1942956.sra.68556.2211,SRR1942956.sra.76006.2211,SRR1942956.sra.81760.2211,SRR1942956.…
26347	26343	AACGAAC	0	-	51	matrix protein:26398-27063	Yes	SRR1942956.sra.37.2211,SRR1942956.sra.153.2211,SRR1942956.sra.516.2131,SRR1942956.sra.516.2211,SRR1942956.sra.1068.2211,SRR1942956.sra.1849.2211,SRR1942956.sra.1991.2211,SRR1942956.sra.2520.2211,SRR1942956.sra.3294.161,SRR1942956.sra.3654.2211,SRR1942956.sra.4088.2211,SRR1942956.sra.4110.2211,SRR1942956.sra.4395.2131,SRR1942956.sra.4395.2211,SRR1942956.sra.5192.2211,SRR1942956.sra.6160.2211,SRR19…
26912	26913	CACGAAC	1	-	162	hypothetical protein sars6:27074-27265	Yes	SRR1942956.sra.5205.2211,SRR1942956.sra.6688.2211,SRR1942956.sra.8931.2211,SRR1942956.sra.9857.2131,SRR1942956.sra.9857.2211,SRR1942956.sra.10971.2211,SRR1942956.sra.10987.2211,SRR1942956.sra.13819.2211,SRR1942956.sra.16329.2131,SRR1942956.sra.16329.2211,SRR1942956.sra.22721.2211,SRR1942956.sra.24259.2211,SRR1942956.sra.24634.2211,SRR1942956.sra.27876.2131,SRR1942956.sra.27876.2211,SRR1942956.sra…
27266	27263	AACGAAC	0	-	7	hypothetical protein sars7a:27273-27641	Yes	SRR1942956.sra.6676.2131,SRR1942956.sra.6676.2211,SRR1942956.sra.12507.2211,SRR1942956.sra.16705.2131,SRR1942956.sra.16705.2211,SRR1942956.sra.17624.2211,SRR1942956.sra.18083.2211,SRR1942956.sra.23252.2211,SRR1942956.sra.38357.2211,SRR1942956.sra.47084.2211,SRR1942956.sra.75494.2211,SRR1942956.sra.80084.2131,SRR1942956.sra.80084.2211,SRR1942956.sra.101711.2211,SRR1942956.sra.108416.2131,SRR194295…
27637	27637	AATGAAT	2	Not recommended	1	hypothetical protein sars7b:27638-27772	No	NA
27772	27768	AACGAAC	0	-	7	hypothetical protein sars8a:27779-27898	Yes	SRR1942956.sra.1079.2211,SRR1942956.sra.5180.2211,SRR1942956.sra.13621.2211,SRR1942956.sra.17812.2211,SRR1942956.sra.18465.2211,SRR1942956.sra.25259.2211,SRR1942956.sra.27307.2211,SRR1942956.sra.29783.2211,SRR1942956.sra.35271.2211,SRR1942956.sra.37015.2211,SRR1942956.sra.49145.2211,SRR1942956.sra.51700.2211,SRR1942956.sra.51878.2211,SRR1942956.sra.57030.2211,SRR1942956.sra.71302.2211,SRR1942956.…
27854	27854	AATAAAC	2	Not recommended	10	hypothetical protein sars8b:27864-28118	No	NA
28105	28099	AACGAAC	0	-	15	nucleocapsid protein:28120-29388	Yes	SRR1942956.sra.170718.2211,SRR1942956.sra.349461.2211,SRR1942956.sra.511262.2211,SRR1942956.sra.551423.2211,SRR1942956.sra.565156.2211,SRR1942956.sra.566990.2211,SRR1942956.sra.736032.2211,SRR1942956.sra.754448.2211,SRR1942956.sra.788949.83,SRR1942956.sra.788949.163,SRR1942956.sra.1049422.161,SRR1942956.sra.1106328.2211,SRR1942956.sra.1156203.2211,SRR1942956.sra.1299786.2211,SRR1942956.sra.152195…
28129	28129	AATGGAC	2	Not recommended	1	hypothetical protein sars9b:28130-28426	No	NA
*Notice: The TRS-B with hamming distance from TRS-L greater than 1 would be labeled as 'Not recommended'.
====================================Subgenomic mRNA Alignment====================================
Position 21482 alignment:
TRS-L 11 TTTACCTACCCAGGAAAAGCCAACCAACCTCGATCTCTTGTAGATCTGTTCTCTAAACGAACTT
||||||||||||||||||||||||||||||||||||||||||||||||||||||||||||||.|
sgmRNA TTTACCTACCCAGGAAAAGCCAACCAACCTCGATCTCTTGTAGATCTGTTCTCTAAACGAACATGTTTATTTTCTTATTATTTCTTACTCTCACTAGTGGTAGTGACCTTGACCGGTGCACCACTTTTGATGATGTTCAAGCTCCTAATTACACTCAACATACTTCATCTATGAGGGGGGTT
||||||||||||||||||||||||||||||||||||||||||||||||||||||||||||||||||||||||||||||||||||||||||||||||||||||||||||||||||||||||||||||||||
TRS-B 21482 CTAAACGAACATGTTTATTTTCTTATTATTTCTTACTCTCACTAGTGGTAGTGACCTTGACCGGTGCACCACTTTTGATGATGTTCAAGCTCCTAATTACACTCAACATACTTCATCTATGAGGGGGGTT
====================================================================================================
Position 25256 alignment:
TRS-L 11 TTTACCTACCCAGGAAAAGCCAACCAACCTCGATCTCTTGTAGATCTGTTCTCTAAACGAACTTTAAAATCTGTGTA
||||||||||||||||||||||||||||||||||||||||||||||||||||||||||||||||....||.|||.||
sgmRNA TTTACCTACCCAGGAAAAGCCAACCAACCTCGATCTCTTGTAGATCTGTTCTCTAAACGAACTTATGGATTTGTTTATGAGATTTTTTACTCTTGGATCAATTACTGCACAGCCAGTAAAAATTGACAATGCTTCTCCTGCAAGTACTGTTCATGCTACAGCRACGA
|||||||||||||||||||||||||||||||||||||||||.|||||||||||||||||||||||||||||||||||||||||||||||||||||||||||||||||||.||||
TRS-B 25257 TAAACGAACTTATGGATTTGTTTATGAGATTTTTTACTCTTAGATCAATTACTGCACAGCCAGTAAAAATTGACAATGCTTCTCCTGCAAGTACTGTTCATGCTACAGCAACGA
====================================================================================================
Position 26109 alignment:
TRS-L 11 TTTACCTACCCAGGAAAAGCCAACCAACCTCGATCTCTTGTAGATCTGTTCTCTAAACGAACTT
||||||||||||||||||||||||||||||||||||||||||||||||||||||||||||||||
sgmRNA TTTACCTACCCAGGAAAAGCCAACCAACCTCGATCTCTTGTAGATCTGTTCTCTAAACGAACTTATGTACTCATTCGTTTCGGAAGAAACAGGTACGTTAATAGTTAATAGCGTACTTCTTTTTCTTGCTTTCGTGGTATTCTTGCTAGTCACACTAGCCATCCTTACTGCGC
|||||||||||||||||||||||||||||||||||||||||||||||||||||||||||||||||||||||||||||||||||||||||||||||||||||||||||||||||||||
TRS-B 26109 ACGAACTTATGTACTCATTCGTTTCGGAAGAAACAGGTACGTTAATAGTTAATAGCGTACTTCTTTTTCTTGCTTTCGTGGTATTCTTGCTAGTCACACTAGCCATCCTTACTGCGC
====================================================================================================
Position 26343 alignment:
TRS-L 11 TTTACCTACCCAGGAAAAGCCAACCAACCTCGATCTCTTGTAGATCTGTTCTCTAAACGAACT
|||||||||||||||||||||||||||||||||||||||||||||||||||||||||||||||
sgmRNA TTTACCTACCCAGGAAAAGCCAACCAACCTCGATCTCTTGTAGATCTGTTCTCTAAACGAACTAACTATTATTATTATTCTGTTTGGAACTTTAACATTGCTTATCATGGCAGACAACGGTACTATTACCGTTGAGGAGCTTAAACAACTCCTGGAACAATGGAAC
|||||||||||||||||||||||||||||||||||||||||||||||||||||||||||||||||||||||||||||||||||||||||||||||||||||||||||||||||||
TRS-B 26343 TCTAAACGAACTAACTATTATTATTATTCTGTTTGGAACTTTAACATTGCTTATCATGGCAGACAACGGTACTATTACCGTTGAGGAGCTTAAACAACTCCTGGAACAATGGAAC
====================================================================================================
Position 26913 alignment:
TRS-L 11 TTTACCTACCCAGGAAAAGCCAACCAACCTCGATCTCTTGTAGATCTGTTCTCTAAACGAAC
|||||||||||||||||||||||||||||||||||||||||||||||||||||...||||||
sgmRNA TTTACCTACCCAGGAAAAGCCAACCAACCTCGATCTCTTGTAGATCTGTTCTCWWMACGAACGCTTTCTTATTACAAATTAGGAGCGTCGCAGCGTGTAGGCACTGATTCAGGTTTTGCTGCATACAACCGCTACCGTATTGGAAACTATAAATTAAATACAGACCACGCCGGTAGCAAC
||||||||||||||||||||||||||||||||||||||||||||||||||||||||||||||||||||||||||||||||||||||||||||||||||||||||||||||||||||||||||||
TRS-B 26913 ACGAACGCTTTCTTATTACAAATTAGGAGCGTCGCAGCGTGTAGGCACTGATTCAGGTTTTGCTGCATACAACCGCTACCGTATTGGAAACTATAAATTAAATACAGACCACGCCGGTAGCAAC
====================================================================================================
Position 27263 alignment:
TRS-L 11 TTTACCTACCCAGGAAAAGCCAACCAACCTCGATCTCTTGTAGATCTGTTCTCTAAACGAACTTTAAAAT
|||.|||||||.|||||||||||||||||||||||||||||||||||.|.|...||||||||.|.|||||
sgmRNA TTTMCCTACCCRGGAAAAGCCAACCAACCTCGATCTCTTGTAGATCTRTYCWYWAAACGAACATGAAAATTATTCTCTTCCTGACATTGATTGTATTTACATCTTGCGAGCTATATCACTATCAGGAGTGTGTTAGAGGTACGACTGTACTACTAAAAGAACCTTGCCCATCAGGAACATACGAGGGCAATTCACCATTT
||||||||||||||||||||||||||||||||||||||||||||||||||||||||||||||||||||||||||||||||||||||||||||||||||||||||||||||||||||||||||||||||||||||||||||||||||
TRS-B 27265 AAACGAACATGAAAATTATTCTCTTCCTGACATTGATTGTATTTACATCTTGCGAGCTATATCACTATCAGGAGTGTGTTAGAGGTACGACTGTACTACTAAAAGAACCTTGCCCATCAGGAACATACGAGGGCAATTCACCATTT
====================================================================================================
Position 27768 alignment:
TRS-L 13 TACCTACCCAGGAAAAGCCAACCAACCTCGATCTCTTGTAGATCTGTTCTCTAAACGAACTTTAAAAT
|||||||||||||||||||||||||||||||||||||||||||||....|||||||||||.|.|||.|
sgmRNA TACCTACCCAGGAAAAGCCAACCAACCTCGATCTCTTGTAGATCTRWWSTCTAAACGAACATGAAACTTCTCATTGTTTTGACTTGTA--TCTCTATGCAGTTGCATATGCACTGTAGTACAGCGCTGTGCATCTAATAAACCTCATGTGCTTGAAGATCCTTGTAAGGTACAACAC
||||||||||||||||||||||||||||||||||||||| |||||||||||||||||||||||||||||||||||||||||||||||||||||||||||||||||||||||||||||||||||||||
TRS-B 27768 TCTAAACGAACATGAAACTTCTCATTGTTTTGACTTGTATTTCTCTATGCAGTTGCATATGCACTGTAGTACAGCGCTGTGCATCTAATAAACCTCATGTGCTTGAAGATCCTTGTAAGGTACAACAC
====================================================================================================
Position 28099 alignment:
TRS-L 11 TTTACCTACCCAGGAAAAGCCAACCAACCTCGATCTCTTGTAGATCTGTTCTCTAAACGAACTTTAAAATCTGTGT
||||||||||||||||||||||||||||||||||||||||||||||||||||||||||||||.....||..|||.|
sgmRNA TTTACCTACCCAGGAAAAGCCAACCAACCTCGATCTCTTGTAGATCTGTTCTCTAAACGAACAAATTAAAATGTCTGATAATGGACCCCAATCAAACCAACGTAGTGCCCCCCGCATTACATTTGGTGGACCCACAGATTCAACTGACAATAACCAGAATGGAGGACGCAATGGGGC
|.|.|.|.||...||||||||||||||||||||||||||||||||||||||||||||||||||||||||||||||||||||||||||||||||||||||||||||||||||||||||||||||||||||||||||||
TRS-B 28090 TTGTTGTTTTAAATAAACGAACAAATTAAAATGTCTGATAATGGACCCCAATCAAACCAACGTAGTGCCCCCCGCATTACATTTGGTGGACCCACAGATTCAACTGACAATAACCAGAATGGAGGACGCAATGGGGC
====================================================================================================
