## Supplementary Data 2 for "Characterizing transcriptional regulatory sequences in coronaviruses and their role in recombination": NC_005831_NL63_rnaseq.out.tab

#TRS-L: AACTAAAC
#Position: 66
Adjusted_TRS-B_position	Original_TRS-B_position	Putative_TRS-B	Hamdist_from_TRS-L	Recommend_label*	Distance_from_ORF	Associated_ORF:start-end	Supported_by_RNAseq	Supported_read_list
20466	20466	AACTAAAT	1	-	6	spike protein:20472-24542	No	NA
24497	24497	AACTAAAC	0	-	45	protein 3:24542-25219	No	NA
25188	25188	AACTATAC	1	-	12	envelope protein:25200-25433	No	NA
25433	25433	AACTAAAC	0	-	9	membrane protein:25442-26122	No	NA
26122	26118	AACTAAAC	0	-	11	nucleocapsid protein:26133-27266	Yes	ERR1360080.1091983.2147,ERR1360080.1537872.2211,ERR1360080.2609091.2211,ERR1360080.2853486.2147,ERR1360080.3772293.2147,ERR1360080.4420086.2131,ERR1360080.4420086.2211,ERR1360080.4988556.2131,ERR1360080.4988556.2211,ERR1360080.5246102.2147,ERR1360080.5371042.2211,ERR1360080.5435445.2147,ERR1360080.5880131.2147,ERR1360080.7188549.2147,ERR1360080.7188549.2195,ERR1360080.7394562.2211,ERR1360080.7695…
*Notice: The TRS-B with hamming distance from TRS-L greater than 1 would be labeled as 'Not recommended'.
====================================Subgenomic mRNA Alignment====================================
Position 26118 alignment:
TRS-L 23 AGATAGAGAATTTTCTTATTTAGACTTTGTGTCTACTCTTCTCAACTAAACGAAAT
|||.||||||||||||||||||||||||||||||||||.|||.||||||||.||||
sgmRNA AGAKAGAGAATTTTCTTATTTAGACTTTGTGTCTACTCCTCTAAACTAAACAAAATGGCTAGTGTAAATTGGGCCGATGACAGAGCTGCTAGGAAGAAATTTCCTCCTCCTTCATTTTACATGCCTCTTTTGGTTAGTTCTGAT
|||..|||..||...|..|||||||||||||||||||||||||||||||||||||||||||||||||||||||||||||||||||||||||||||||||||||||||||||||||||||||||
TRS-B 26100 AGAAGTTGCTTCATTTAATCTAAACTAAACAAAATGGCTAGTGTAAATTGGGCCGATGACAGAGCTGCTAGGAAGAAATTTCCTCCTCCTTCATTTTACATGCCTCTTTTGGTTAGTTCTGAT
====================================================================================================
