## Supplementary Data 2 for "Characterizing transcriptional regulatory sequences in coronaviruses and their role in recombination": NC_006213_OC43_rnaseq.out.tab

#TRS-L: ATCTAAAC
#Position: 62
Adjusted_TRS-B_position	Original_TRS-B_position	Putative_TRS-B	Hamdist_from_TRS-L	Recommend_label*	Distance_from_ORF	Associated_ORF:start-end	Supported_by_RNAseq	Supported_read_list
21491	21491	ATCTAAAC	0	-	15	ns2:21506-22342	No	NA
22221	22221	ATGAAAAC	2	Not recommended	133	hemagglutinin-esterase:22354-23628	No	NA
23635	23635	ATCTAAAC	0	-	8	spike surface glycoprotein:23643-27704	No	NA
27681	27681	ATCAAAAC	1	-	111	ns12.9:27792-28121	No	NA
27977	27977	ATCCAAAC	1	-	131	envelope protein:28108-28362	No	NA
28366	28366	ATCCAAAC	1	-	11	membrane protein:28377-29069	No	NA
29064	29064	ATCTAAAT	1	-	15	nucleocapsid protein:29079-30425	Yes	ERR1360081.332045.97,ERR1360081.1085021.2211,ERR1360081.1167063.2147,ERR1360081.1302373.161,ERR1360081.1370320.2211,ERR1360081.1421292.2147,ERR1360081.1547517.2211,ERR1360081.2414909.2147,ERR1360081.2633566.2211,ERR1360081.2785059.2211,ERR1360081.3113625.2211,ERR1360081.3372515.2147,ERR1360081.4421366.2211,ERR1360081.4891977.99,ERR1360081.4891977.147,ERR1360081.5531439.2147,ERR1360081.7156849.221…
*Notice: The TRS-B with hamming distance from TRS-L greater than 1 would be labeled as 'Not recommended'.
====================================Subgenomic mRNA Alignment====================================
Position 29064 alignment:
TRS-L 11 ATTTGCGTGCGTGCATCCCGCTTCACTGATCTCTTGTTAGATCTTTTTGTAATCTAAACTTTA
||||||||||||||||||||||||||||||||||||||||||||||||||||||||||.||||
sgmRNA ATTTGCGTGCGTGCATCCCGCTTCACTGATCTCTTGTTAGATCTTTTTGTAATCTAAATTTTAAGGATGTCTTTTACTCCTGGTAAGCAATCCAGTAGTAGAGCGTCCTCTGGAAATCGGTCTGGT
||||||||||||||||||||||||||||||||||||||||||||||||||||||||||||||||||||.||||||
TRS-B 29064 ATCTAAATTTTAAGGATGTCTTTTACTCCTGGTAAGCAATCCAGTAGTAGAGCGTCCTCTGGAAATCGTTCTGGT
====================================================================================================
