## Supplementary Data 2 for "Characterizing transcriptional regulatory sequences in coronaviruses and their role in recombination": NC_006577_HKU1_rnaseq.out.tab

#TRS-L: ATCTAAAC
#Position: 64
Adjusted_TRS-B_position	Original_TRS-B_position	Putative_TRS-B	Hamdist_from_TRS-L	Recommend_label*	Distance_from_ORF	Associated_ORF:start-end	Supported_by_RNAseq	Supported_read_list
21764	21764	ATCTAAAC	0	-	9	hemagglutinin-esterase glycoprotein:21773-22933	No	NA
22934	22924	ATCTAAAC	0	-	8	spike glycoprotein:22942-27012	Yes	ERR1424897.25250.2211,ERR1424897.213903.2211,ERR1424897.483119.2211,ERR1424897.542935.2147,ERR1424897.619030.2211,ERR1424897.879164.2211,ERR1424897.1013645.2211,ERR1424897.1120182.2211,ERR1424897.1339108.2147,ERR1424897.1385574.2211,ERR1424897.1435432.2147,ERR1424897.1443905.2147,ERR1424897.1539436.2147,ERR1424897.1576154.2147,ERR1424897.1692412.2211,ERR1424897.1703707.2211,ERR1424897.1722911.221…
27036	27014	ATCTAAAC	0	-	15	non-structural protein:27051-27380	Yes	ERR1424897.1437.2211,ERR1424897.39290.2131,ERR1424897.53478.2147,ERR1424897.58781.2211,ERR1424897.100974.2147,ERR1424897.126222.2147,ERR1424897.127352.2147,ERR1424897.129776.2211,ERR1424897.174276.2147,ERR1424897.194043.2211,ERR1424897.255140.2147,ERR1424897.258872.2211,ERR1424897.259790.2147,ERR1424897.284014.2147,ERR1424897.345118.2147,ERR1424897.373765.2147,ERR1424897.378956.2211,ERR1424897.38…
27622	27619	ATCTAAAC	0	-	11	membrane glycoprotein:27633-28304	Yes	ERR1424897.2589.2147,ERR1424897.3651.2211,ERR1424897.83817.2147,ERR1424897.257489.2211,ERR1424897.321537.2211,ERR1424897.444234.2211,ERR1424897.561777.2147,ERR1424897.714124.161,ERR1424897.743473.2147,ERR1424897.800427.2147,ERR1424897.858854.2211,ERR1424897.888757.161,ERR1424897.957238.2147,ERR1424897.1135636.2147,ERR1424897.1156627.161,ERR1424897.1179478.97,ERR1424897.1258003.2147,ERR1424897.129…
28305	28301	ATCTAAAC	0	-	15	nucleocapsid phosphoprotein:28320-29645	Yes	ERR1424897.5756.2147,ERR1424897.21930.2211,ERR1424897.39290.2211,ERR1424897.40929.2147,ERR1424897.40929.2195,ERR1424897.52365.2211,ERR1424897.59913.2147,ERR1424897.59913.2195,ERR1424897.60181.2211,ERR1424897.70721.2147,ERR1424897.72566.2211,ERR1424897.78039.2211,ERR1424897.83202.2211,ERR1424897.88621.2147,ERR1424897.88621.2195,ERR1424897.91605.2147,ERR1424897.106032.2211,ERR1424897.108769.2211,ER…
*Notice: The TRS-B with hamming distance from TRS-L greater than 1 would be labeled as 'Not recommended'.
====================================Subgenomic mRNA Alignment====================================
Position 22924 alignment:
TRS-L 14 TGACGTTCGTACCGTCTATCAGCTTACGATCTCTTGTCAGATCTCATTAAATCTAAACTTTTTAAACAAGATT
||||||||||||||||||||||||||||||||||||||||||||||||||||||||||.|.|||...|..|||
sgmRNA TGACGTTCGTACCGTCTATCAGCTTACGATCTCTTGTCAGATCTCATTAAATCTAAACATGTTATTAATTATTTTTATTTTGCCTACAACATTAGCTGTTATAGGTGATTTTAATTGTACTAATTTTGCTATTAATGAT
|.|||||||||||||||||||||||||||||||||||||||||||||||||||||||||||||||||||||||||||||||||||||||||||||||||||
TRS-B 22922 AAATCTCATTAAATCTAAACATGTTATTAATTATTTTTATTTTGCCTACAACATTAGCTGTTATAGGTGATTTTAATTGTACTAATTTTGCTATTAATGAT
====================================================================================================
Position 27014 alignment:
TRS-L 36 CTTACGATCTCTTGTCAGATCTCATTAAATCTAAACTTTTT
|||||.|||||||||||||||||||||||||||||||||.|
sgmRNA CTTACRATCTCTTGTCAGATCTCATTAAATCTAAACTTTATTTATGGACGTTTGGAGACCTAGCTACACACATTCTCTTGTTATTAGAGAATTTGGTGTTACAAACCT
|||..||||||||||||||||||||||||||||||||||||||||||||||||||||||||||||||||||||||||||||||||||||||||||||||||||||||
TRS-B 27009 TTAGAATCTCTTGTCAGATCTCATTAAATCTAAACTTTATTTATGGACGTTTGGAGACCTAGCTACACACATTCTCTTGTTATTAGAGAATTTGGTGTTACAAACCT
====================================================================================================
Position 27619 alignment:
TRS-L 26 CGTCTATCAGCTTACGATCTCTTGTCAGATCTCATTAAATCTAAACTTTTTAAACAA
||||||||||||||||||||||||||||||||.|||||||||||||.||.|.||.||
sgmRNA CGTCTATCAGCTTACGATCTCTTGTCAGATCTMATTAAATCTAAACATTATGAATAAATCTTTTTTCCCTCAATTTACTTCTGATCAAGCTGTTACATTCTTAAAAGAATGGAATTTCTCTTTGGGTGTAATACTACT
|||||||||||||||||||||||||||||.|.|||||||||||||||||||||||||||||||||||||||||||||||||||||||||||||||||||||||
TRS-B 27619 TAAATCTAAACATTATGAATAAATCTTTTCTTCCTCAATTTACTTCTGATCAAGCTGTTACATTCTTAAAAGAATGGAATTTCTCTTTGGGTGTAATACTACT
====================================================================================================
Position 28301 alignment:
TRS-L 12 ATTGACGTTCGTACCGTCTATCAGCTTACGATCTCTTGTCAGATCTCATTAAATCTAAACTTTT
|||||||||||||||||||||||||||||||||||||||||||||||||||||||||||||.||
sgmRNA ATTGACGTTCGTACCGTCTATCAGCTTACGATCTCTTGTCAGATCTCATTAAATCTAAACTATTAGGATGTCTTATACTCCCGGTCATTATGCTGGAAGTAGAAGCTCCTCTGGAAATCGTTCAGGAATCCTCAAGAAAACTTCTTGGGCTGAC
||||||||||||||||||||||||||||||||||||||||||||||||||||||||||||||||||||||||||||||||||||||||||||||||||||||||||
TRS-B 28301 TTAAATCTAAACTATTAGGATGTCTTATACTCCCGGTCATTATGCTGGAAGTAGAAGCTCCTCTGGAAATCGTTCAGGAATCCTCAAGAAAACTTCTTGGGCTGAC
====================================================================================================
