## Supplementary Data 2 for "Characterizing transcriptional regulatory sequences in coronaviruses and their role in recombination": NC_019843_MERS_rnaseq.out.tab

#TRS-L: AACGAAC
#Position: 62
Adjusted_TRS-B_position	Original_TRS-B_position	Putative_TRS-B	Hamdist_from_TRS-L	Recommend_label*	Distance_from_ORF	Associated_ORF:start-end	Supported_by_RNAseq	Supported_read_list
21404	21402	AACGAAC	0	-	52	spike glycoprotein:21456-25517	Yes	SRR10357372.12767.2211,SRR10357372.13158.2211,SRR10357372.15213.2211,SRR10357372.19608.2147,SRR10357372.20463.2147,SRR10357372.20831.2211,SRR10357372.23073.2147,SRR10357372.23073.2195,SRR10357372.25797.2211,SRR10357372.35136.2147,SRR10357372.36958.2147,SRR10357372.38307.2211,SRR10357372.46199.2147,SRR10357372.46653.2147,SRR10357372.48150.2147,SRR10357372.50516.2211,SRR10357372.58262.2147,SRR10357…
25520	25518	AACGAAC	0	-	12	NS3 protein:25532-25843	Yes	SRR10357372.123.2147,SRR10357372.250.2147,SRR10357372.494.2147,SRR10357372.647.161,SRR10357372.774.2147,SRR10357372.1444.2147,SRR10357372.1500.2147,SRR10357372.1526.2147,SRR10357372.1580.2147,SRR10357372.2159.2147,SRR10357372.2313.2147,SRR10357372.2371.161,SRR10357372.2710.2211,SRR10357372.2857.2211,SRR10357372.3360.2211,SRR10357372.4512.2147,SRR10357372.5217.2147,SRR10357372.5815.2147,SRR1035737…
25842	25840	AACGAAC	0	-	10	NS4A protein:25852-26181	Yes	SRR10357372.7851.2147,SRR10357372.8289.2147,SRR10357372.9375.2147,SRR10357372.9375.2195,SRR10357372.10176.2211,SRR10357372.11164.2147,SRR10357372.11377.2147,SRR10357372.11451.2211,SRR10357372.12848.2147,SRR10357372.13950.2147,SRR10357372.15605.2147,SRR10357372.17298.2211,SRR10357372.17760.2147,SRR10357372.19845.2211,SRR10357372.22172.2211,SRR10357372.22440.2147,SRR10357372.23107.2211,SRR10357372.…
26066	26066	AGCGAAT	2	Not recommended	27	NS4B protein:26093-26833	No	NA
26832	26826	AACGAAC	0	-	8	NS5 protein:26840-27514	Yes	SRR10357372.7674481.2195,SRR10357372.17884411.2209,SRR10357373.3999982.2209,SRR10357372.442.97,SRR10357372.1503.2211,SRR10357372.2485.2147,SRR10357372.2954.2147,SRR10357372.3645.2211,SRR10357372.6350.2147,SRR10357372.6748.2211,SRR10357372.6887.2147,SRR10357372.6929.2211,SRR10357372.7312.2211,SRR10357372.7579.2147,SRR10357372.9181.2211,SRR10357372.9734.2211,SRR10357372.9900.2211,SRR10357372.11681.…
27582	27582	AACGAAC	0	-	8	envelope protein:27590-27838	Yes	SRR10357372.4296.161,SRR10357372.17116.2211,SRR10357372.18806.2211,SRR10357372.21108.2211,SRR10357372.28263.2131,SRR10357372.28263.2211,SRR10357372.30623.2211,SRR10357372.35595.2211,SRR10357372.53937.2211,SRR10357372.56507.2211,SRR10357372.64635.2211,SRR10357372.69254.2211,SRR10357372.69432.2131,SRR10357372.69432.2211,SRR10357372.74856.2211,SRR10357372.89044.2211,SRR10357372.91092.2211,SRR1035737…
27837	27834	AACGAAC	0	-	16	membrane protein:27853-28512	Yes	SRR10357372.2543.2147,SRR10357372.3008.161,SRR10357372.3457.2211,SRR10357372.3527.2211,SRR10357372.4096.2211,SRR10357372.4357.2147,SRR10357372.4975.2147,SRR10357372.5098.2147,SRR10357372.5126.2147,SRR10357372.5509.2211,SRR10357372.5840.2147,SRR10357372.6954.2147,SRR10357372.7442.2147,SRR10357372.9280.2211,SRR10357372.9553.2211,SRR10357372.9874.161,SRR10357372.9936.2211,SRR10357372.10239.2211,SRR1…
28544	28536	AACGAAT	1	-	22	nucleoprotein:28566-29807	Yes	SRR10357372.560614.2145,SRR10357372.561676.2145,SRR10357372.1317109.2209,SRR10357372.1509617.2209,SRR10357372.1509688.2209,SRR10357372.6095933.2209,SRR10357372.6292700.83,SRR10357372.7873504.2209,SRR10357372.9370666.2209,SRR10357372.12974092.2147,SRR10357372.12974092.2195,SRR10357372.15358477.2209,SRR10357372.15383860.2195,SRR10357372.15512234.2195,SRR10357372.15631381.2131,SRR10357372.17834086.2…
28707	28707	ACCCAAC	2	Not recommended	55	ORF8b protein:28762-29100	No	NA
*Notice: The TRS-B with hamming distance from TRS-L greater than 1 would be labeled as 'Not recommended'.
====================================Subgenomic mRNA Alignment====================================
Position 21402 alignment:
TRS-L 12 ATAGCTTGGCTATCTCACTTCCCCTCGTTCTCTTGCAGAACTTTGATTTTAACGAACT
||||||||||||||||||||||||||||||||||||||||||||||||||||||||||
sgmRNA ATAGCTTGGCTATCTCACTTCCCCTCGTTCTCTTGCAGAACTTTGATTTTAACGAACTCGTAATATCGCTCCTGTCGCAGGGTAAGTTACTTATCCGTGACAATGATACACTCAGTGTTTCTACTGATGTTCTTGTTAACACCTACAGAAAGTTACGTTGATGTAGGGCCAGATTCTGTTAAGTCTGCTTGTATTGAGGTTGATATAC
||..|..|||..||..||.|...|.|..|||||||||||||||||||.||||||||||||||||||||||||||||||||||||||||||||||||||||||||||||||||||||||||||||||||||||||||||||||||||||||||||||||||||||||||||||||||||||||||||||
TRS-B 21374 CCAGTTCTTCAATTAAAGGAGAGTCAAATTAACGAACTCGTAATATCTCTCCTGTCGCAGGGTAAGTTACTTATCCGTGACAATGATACACTCAGTGTTTCTACTGATGTTCTTGTTAACACCTACAGAAAGTTACGTTGATGTAGGGCCAGATTCTGTTAAGTCTGCTTGTATTGAGGTTGATATAC
====================================================================================================
Position 25518 alignment:
TRS-L 11 AATAGCTTGGCTATCTCACTTCCCCTCGTTCTCTTGCAGAACTTTGATTTTAACGAACT
|||||||||||||||||||||||||||||||||||||||||||||||||||||||||||
sgmRNA AATAGCTTGGCTATCTCACTTCCCCTCGTTCTCTTGCAGAACTTTGATTTTAACGAACTATTAATGAGAGTTCAAAGACCACCCACTCTCTTGTTAGTGTTTTCACTCTCTCTTTTGGTCACTGCATCCTCAAAACCTCTCTATGTACCTGAGCATTGTCAGAATTATTCTGGTTGCATGCTTAGGGCTTGTATTAAAACTGCCCAAGCTGATACAGCTGGTCTTTATACAAATTTTCGAATTGACGTCCC
||||||||||||||||||||||||||||||||||||||||||||||||||||||||||||||||||||||||||||||||||||||||||||||||||||||||||||||||||||||||||||||||||||||||||||||||||||||||||||||||||||||||||||||||||||||||||||||||||||||||||
TRS-B 25518 TTAACGAACTATTAATGAGAGTTCAAAGACCACCCACTCTCTTGTTAGTGTTTTCACTCTCTCTTTTGGTCACTGCATCCTCAAAACCTCTCTATGTACCTGAGCATTGTCAGAATTATTCTGGTTGCATGCTTAGGGCTTGTATTAAAACTGCCCAAGCTGATACAGCTGGTCTTTATACAAATTTTCGAATTGACGTCCC
====================================================================================================
Position 25840 alignment:
TRS-L 14 AGCTTGGCTATCTCACTTCCCCTCGTTCTCTTGCAGAACTTTGATTTTAACGAACT
||||||||||||||||||||||||||||||||||||||||||||||||||||||||
sgmRNA AGCTTGGCTATCTCACTTCCCCTCGTTCTCTTGCAGAACTTTGATTTTAACGAACTCTATGGATTACGTGTCTCTGCTTAATCAAATTTGGCAGAAGTACCTTAACTCACCGTATACTACTTGTTTGTACATCCCTAAACCCACAGCTAAGTATACACCTTTAGTTGGCACTTCATTGCACCCTGTGCTGTGGAACTGTCAGCTATCCTTTGCTGGTTATACTGAATCTGCTGTTAATTCTAC
|||||||||||||||||||||||||||||||||||||||||||||||||||||||||||||||||||||||||||||||||||||||||||||||||||||||||||||||||||||||||||||||||||||||||||||||||||||||||||||||||||||||||||||||||||||||||||||||||||||
TRS-B 25840 TTAACGAACTCTATGGATTACGTGTCTCTGCTTAATCAAATTTGGCAGAAGTACCTTAACTCACCGTATACTACTTGTTTGTACATCCCTAAACCCACAGCTAAGTATACACCTTTAGTTGGCACTTCATTGCACCCTGTGCTGTGGAACTGTCAGCTATCCTTTGCTGGTTATACTGAATCTGCTGTTAATTCTAC
====================================================================================================
Position 26826 alignment:
TRS-L 12 ATAGCTTGGCTATCTCACTTCCCCTCGTTCTCTTGCAGAACTTTGATTTTAACGAACT
|.||||||||||||||||||||||||||||||||||||||||||||||||||||||||
sgmRNA AYAGCTTGGCTATCTCACTTCCCCTCGTTCTCTTGCAGAACTTTGATTTTAACGAACTATGGCTTTCTCGGCGTC----TTTAAACCCGTCCAGCTAGTCCCAGTTTCTCCTGCATTTCATCGCATTGAGTCTACTGACTCTATTGTTTTCACATACATTCCTGCTAGCGGCTATGTAGCTGCTTTAGCTGTCAATGTGTGTCTCATTCCCCWATTATTACTGCTACGTCAAGATACTTGTCGTCGCAGCATTATC
||||||||||||||||||||||||||||||| |||||||||||||||||||||||||||||||||||||||||||||||||||||||||||||||||||||||||||||||||||||||||||||||||||||||||||||||||||||||||||||||||||||.|||||||||||||||||||||||||||||||||||||||||||
TRS-B 26826 GATTTTAACGAACTATGGCTTTCTCGGCGTCTTTATTTAAACCCGTCCAGCTAGTCCCAGTTTCTCCTGCATTTCATCGCATTGAGTCTACTGACTCTATTGTTTTCACATACATTCCTGCTAGCGGCTATGTAGCTGCTTTAGCTGTCAATGTGTGTCTCATTCCCCTATTATTACTGCTACGTCAAGATACTTGTCGTCGCAGCATTATC
====================================================================================================
Position 27582 alignment:
TRS-L 12 ATAGCTTGGCTATCTCACTTCCCCTCGTTCTCTTGCAGAACTTTGATTTTAACGAACT
|.|.||||||||||||||||||||||||||||||||||||...|......||||||||
sgmRNA AYASCTTGGCTATCTCACTTCCCCTCGTTCTCTTGCAGAAMYWTRWKKWWAACGAACTATGTTACCCTTTGTCCAAGAACGAATAGGGTTGTTCATAGTAAACTTTTTCATTTTTACCGTAGTATGTGCTATAACACTCTTGGTGTGTATGGCTTTCCTTACGGCTACTAGATTATGTGTGCAATGTATGACAGGCTTCAATACCCTGTTAGTTCAGCCCGCATTATACTTGTATAATAC
||||||||||||||||||||||||||||||||||||||||||||||||||||||||||||||||||||||||||||||||||||||||||||||||||||||||||||||||||||||||||||||||||||||||||||||||||||||||||||||||||||||||||||||||||||||||||||||
TRS-B 27582 AACGAACTATGTTACCCTTTGTCCAAGAACGAATAGGGTTGTTCATAGTAAACTTTTTCATTTTTACCGTAGTATGTGCTATAACACTCTTGGTGTGTATGGCTTTCCTTACGGCTACTAGATTATGTGTGCAATGTATGACAGGCTTCAATACCCTGTTAGTTCAGCCCGCATTATACTTGTATAATAC
====================================================================================================
Position 27834 alignment:
TRS-L 12 ATAGCTTGGCTATCTCACTTCCCCTCGTTCTCTTGCAGAACTTTGATTTTAACGAACT
||||||||||||||||||||||||||||||||||||||||||||||||||||||||||
sgmRNA ATAGCTTGGCTATCTCACTTCCCCTCGTTCTCTTGCAGAACTTTGATTTTAACGAACTCTTTCATAATGTCTAATATGACGCAACTCACTGAGGCGCAGATTATTGCCATTATTAAAGACTGGAACTTTGCATGGTCCCTGATCTTTCTCTTAATTACTATCGTACTACAGTATGGATACCCATCCCGTAGTATGACTGTCTATGTCTTTAAAATGTTTGTTTTATGGCTCCTATG
||..||||||||||||.||||||||||||||||||||||||||||||||||||||||||||||||||||||||||||||||||||||||||||||||||||||||||||||||||||||||||||||||||||||||||||||||||||||||||||||||||||||||||||||||||||||||||||||||
TRS-B 27830 TGGGTTTAACGAACTCCTTCATAATGTCTAATATGACGCAACTCACTGAGGCGCAGATTATTGCCATTATTAAAGACTGGAACTTTGCATGGTCCCTGATCTTTCTCTTAATTACTATCGTACTACAGTATGGATACCCATCCCGTAGTATGACTGTCTATGTCTTTAAAATGTTTGTTTTATGGCTCCTATG
====================================================================================================
Position 28536 alignment:
TRS-L 12 ATAGCTTGGCTATCTCACTTCCCCTCGTTCTCTTGCAGAACTTTGATTTTAACGAACTTAAAT
||||||||||||||||||||||||||||||||||||||||||||||||||||||||..|.|||
sgmRNA ATAGCTTGGCTATCTCACTTCCCCTCGTTCTCTTGCAGAACTTTGATTTTAACGAATCTCAATTTCATTGTTATGGCATCCCCTGCTGCACCTCGTGCTGTTTCCTTTGCCGATAACAATGATATAACAAATACAAACCTATCTCGAGGTAGAGGACGTAATCCAAAACCACGAGCTGCACCAAATAACACTGTCTCTTGGTACACTGGGCTTACCCAACACGGGAAAGTCCCTCTTACCTTTCCACCTGG
|||||||||||||||||||||||||||||||||||||||||||||||||||||||||||||||||||||||||||||||||||||||||||||||||||||||||||||||||||||||||||||||||||||||||||||||||||||||||||||||||||||||||||||||||||||||||||||||||||||||||||||||||
TRS-B 28536 TTGATTTTAACGAATCTCAATTTCATTGTTATGGCATCCCCTGCTGCACCTCGTGCTGTTTCCTTTGCCGATAACAATGATATAACAAATACAAACCTATCTCGAGGTAGAGGACGTAATCCAAAACCACGAGCTGCACCAAATAACACTGTCTCTTGGTACACTGGGCTTACCCAACACGGGAAAGTCCCTCTTACCTTTCCACCTGG
====================================================================================================
