## Supplementary Data 2 for "Characterizing transcriptional regulatory sequences in coronaviruses and their role in recombination": NC_045512_SARS2_rnaseq.out.tab

#TRS-L: AACGAAC
#Position: 69
Adjusted_TRS-B_position	Original_TRS-B_position	Putative_TRS-B	Hamdist_from_TRS-L	Recommend_label*	Distance_from_ORF	Associated_ORF:start-end	Supported_by_RNAseq	Supported_read_list
21555	21551	AACGAAC	0	-	8	surface glycoprotein:21563-25384	Yes	SRR11059947.sra.3779.147,SRR11059947.sra.44859087.97,SRR11059947.sra.44859452.161,SRR11059947.sra.44861815.2147,SRR11059947.sra.44861815.2195,SRR11059947.sra.44861860.2129,SRR11059947.sra.44861860.161,SRR11059947.sra.44861886.2211,SRR11059947.sra.44862247.2193,SRR11059947.sra.44862555.2129,SRR11059947.sra.44862555.161,SRR11059947.sra.44862679.2225,SRR11059947.sra.44862795.97,SRR11059947.sra.44862…
25384	25382	AACGAAC	0	-	9	ORF3a protein:25393-26220	Yes	SRR11059944.sra.749567.2193,SRR11059944.sra.750829.2211,SRR11059944.sra.751137.2147,SRR11059944.sra.761505.81,SRR11059947.sra.3986.83,SRR11059947.sra.3986.163,SRR11059947.sra.4156.83,SRR11059947.sra.4725.99,SRR11059947.sra.4725.147,SRR11059947.sra.54130698.2193,SRR11059947.sra.54130748.2147,SRR11059947.sra.54130766.2131,SRR11059947.sra.54130766.2211,SRR11059947.sra.54130801.2193,SRR11059947.sra.5…
26236	26237	TACGAAC	1	-	9	envelope protein:26245-26472	Yes	SRR11059944.sra.758399.2211,SRR11059944.sra.759331.177,SRR11059947.sra.3978.83,SRR11059947.sra.4207.83,SRR11059947.sra.54990563.2147,SRR11059947.sra.54990615.2147,SRR11059947.sra.54990616.2193,SRR11059947.sra.54990617.2211,SRR11059947.sra.54990618.2147,SRR11059947.sra.55016699.2147,SRR11059947.sra.55022569.97,SRR11059947.sra.55025789.161,SRR11059947.sra.55028657.2211,SRR11059947.sra.55042412.2211…
26472	26468	AACGAAC	0	-	51	membrane glycoprotein:26523-27191	Yes	SRR11059944.sra.93.147,SRR11059944.sra.94.147,SRR11059944.sra.106.147,SRR11059944.sra.759168.2129,SRR11059944.sra.759171.161,SRR11059944.sra.759172.97,SRR11059944.sra.759173.2193,SRR11059944.sra.759175.161,SRR11059944.sra.759176.2147,SRR11059944.sra.759176.2195,SRR11059944.sra.759177.2129,SRR11059944.sra.759177.161,SRR11059944.sra.759178.2129,SRR11059944.sra.759178.161,SRR11059944.sra.759179.2129…
27040	27041	CACGAAC	1	-	162	ORF6 protein:27202-27387	Yes	SRR11059944.sra.832887.2225,SRR11059947.sra.3868.147,SRR11059947.sra.56338144.113,SRR11059947.sra.56338183.2211,SRR11059947.sra.56338199.2129,SRR11059947.sra.56338655.2161,SRR11059947.sra.56338862.177,SRR11059947.sra.56339137.2211,SRR11059947.sra.56339200.2129,SRR11059947.sra.56362935.97,SRR11059947.sra.56398796.2147,SRR11059947.sra.56428860.161,SRR11059947.sra.56471257.161,SRR11059947.sra.564712…
27387	27385	AACGAAC	0	-	7	ORF7a protein:27394-27759	Yes	SRR11059947.sra.57740909.163,SRR11059944.sra.802293.2193,SRR11059944.sra.802304.2211,SRR11059944.sra.802306.97,SRR11059944.sra.802306.2193,SRR11059944.sra.802317.2211,SRR11059944.sra.802335.97,SRR11059944.sra.802340.2211,SRR11059944.sra.802348.2193,SRR11059944.sra.802356.2129,SRR11059944.sra.802374.2147,SRR11059944.sra.802709.2147,SRR11059944.sra.802754.161,SRR11059944.sra.803143.161,SRR11059944.…
27743	27743	AAAGAAA	2	Not recommended	13	ORF7b:27756-27887	No	NA
27887	27884	AACGAAC	0	-	7	ORF8 protein:27894-28259	Yes	SRR11059940.sra.63568.2225,SRR11059944.sra.105.2193,SRR11059944.sra.109.83,SRR11059944.sra.110.83,SRR11059944.sra.827050.161,SRR11059944.sra.828127.2211,SRR11059944.sra.828683.97,SRR11059944.sra.828967.97,SRR11059944.sra.830500.161,SRR11059944.sra.831147.2211,SRR11059944.sra.832843.2225,SRR11059944.sra.832853.2161,SRR11059944.sra.832869.2225,SRR11059944.sra.832874.113,SRR11059944.sra.833039.2161,…
28259	28255	AACGAAC	0	-	15	nucleocapsid phosphoprotein:28274-29533	Yes	SRR11059944.sra.844313.2225,SRR11059944.sra.844368.2225,SRR11059944.sra.845412.2147,SRR11059944.sra.845462.2147,SRR11059944.sra.846846.2211,SRR11059944.sra.846993.2147,SRR11059944.sra.847196.2211,SRR11059944.sra.847483.161,SRR11059944.sra.848554.2211,SRR11059944.sra.851679.2147,SRR11059944.sra.854426.2211,SRR11059944.sra.855957.2161,SRR11059944.sra.856487.2225,SRR11059946.sra.278.83,SRR11059946.s…
29496	29496	AACAATC	2	Not recommended	62	ORF10 protein:29558-29674	No	NA
*Notice: The TRS-B with hamming distance from TRS-L greater than 1 would be labeled as 'Not recommended'.
====================================Subgenomic mRNA Alignment====================================
Position 21551 alignment:
TRS-L 11 TATACCTTCCCAGGTAACAAACCAACCAACTTTCGATCTCTTGTAGATCTGTTCTCTAAACGAAC
||||||||||||||||||||||||||||||||||||||||||||||||||||||.||||||||||
sgmRNA TATACCTTCCCAGGTAACAAACCAACCAACTTTCGATCTCTTGTAGATCTGTTCACTAAACGAACAATGTTTGTTTTTCTTGTTTTATTGCCACTAGTCTCTAGTCAGTGTGTTAATCTTACAACCAGAACTCAATTACCCCCTGCATACACTAATTCTTTCACACGTGGTGTTTATTACCCTGACAAAGTTTTCAGATCCTCAGTTTTA
||||||||||||||||||||||||||||||||||||||||||||||||||||||||||||||||||||||||||||||||||||||||||||||||||||||||||||||||||||||||||||||||||||||||||||||||||||||||||||
TRS-B 21551 ACTAAACGAACAATGTTTGTTTTTCTTGTTTTATTGCCACTAGTCTCTAGTCAGTGTGTTAATCTTACAACCAGAACTCAATTACCCCCTGCATACACTAATTCTTTCACACGTGGTGTTTATTACCCTGACAAAGTTTTCAGATCCTCAGTTTTA
====================================================================================================
Position 25382 alignment:
TRS-L 11 TATACCTTCCCAGGTAACAAACCAACCAACTTTCGATCTCTTGTAGATCTGTTCTCTAAACGAACTTTAAAATCTGTGT
|||||||||||||||||||||||||||||||||||||||||||||||||||||||||||||||||||....||.|||.|
sgmRNA TATACCTTCCCAGGTAACAAACCAACCAACTTTCGATCTCTTGTAGATCTGTTCTCTAAACGAACTTATGGATTTGTTTATGAGAATCTTCACAATTGGAACTGTAACTTTGAAGCAAGGTGAAATCAAGGATGCTACTCCTTCAGATTTTGTTCGCGCTACTG
||||||||||||||||||||||||||||||||||||||||||||||||||||||||||||||||||||||||||||||||||||||||||||||||||||||||||||
TRS-B 25382 TAAACGAACTTATGGATTTGTTTATGAGAATCTTCACAATTGGAACTGTAACTTTGAAGCAAGGTGAAATCAAGGATGCTACTCCTTCAGATTTTGTTCGCGCTACTG
====================================================================================================
Position 26237 alignment:
TRS-L 12 ATACCTTCCCAGGTAACAAACCAACCAACTTTCGATCTCTTGTAGATCTGTTCTCTAAACGAACTT
||||||||||||||||||||||||||||||||||||||||||||||||||||||||||||||||||
sgmRNA ATACCTTCCCAGGTAACAAACCAACCAACTTTCGATCTCTTGTAGATCTGTTCTCTAAACGAACTTATGTACTCATTCGTTTCGGAAGAGACAGGTACGTTAATAGTTAATAGCGTACTTCTTTTTCTTGCTTTCGTGGTATTCTTGCTAGTTACACTAGC
|||||||||||||||||||||||||||||||||||||||||||||||||||||||||||||||||||||||||||||||||||||||||||||||||||||||
TRS-B 26237 ACGAACTTATGTACTCATTCGTTTCGGAAGAGACAGGTACGTTAATAGTTAATAGCGTACTTCTTTTTCTTGCTTTCGTGGTATTCTTGCTAGTTACACTAGC
====================================================================================================
Position 26468 alignment:
TRS-L 11 TATACCTTCCCAGGTAACAAACCAACCAACTTTCGATCTCTTGTAGATCTGTTCTCTAAACGAACTTTAAAATCTGTGTGGCTGTC
||||||||||||||||||||||||||||||||||||||||||||||||||||||||||||||||||..|.|.|.|.|..|..|.||
sgmRNA TATACCTTCCCAGGTAACAAACCAACCAACTTTCGATCTCTTGTAGATCTGTTCTCTAAACGAACTAAATATTATATTAGTTTTTCTGTTTGGAACTTTAATTTTAGCCATGGCAGATTCCAACGGTACTATTACCGTTGAAGAGCTTAAAAAGCTCCTTG
|||||||||||||||||||||||||||||||||||||||||||||||||||||||||||||||||||||||||||||||||||||||||||||||||||||||||||
TRS-B 26468 TCTAAACGAACTAAATATTATATTAGTTTTTCTGTTTGGAACTTTAATTTTAGCCATGGCAGATTCCAACGGTACTATTACCGTTGAAGAGCTTAAAAAGCTCCTTG
====================================================================================================
Position 27041 alignment:
TRS-L 11 TATACCTTCCCAGGTAACAAACCAACCAACTTTCGATCTCTTGTAGATCTGTTCTCTAAACGAAC
|||||||||||||||||||||||||||||||||||||||||||||||||||||||||||||||||
sgmRNA TATACCTTCCCAGGTAACAAACCAACCAACTTTCGATCTCTTGTAGATCTGTTCTCTAAACGAACGCTTTCTTATTACAAATTGGGAGCTTCGCAGCGTGTAGCAGGTGACTCAGGTTTTGCTGCATACAGTCGCTACAGGATTGGCAACTATAAATTAAACACAGACCATTCCAGTAGCAGTGACAATATTGCTTTGCTTGTACAGTAAG
||||||||||||||||||||||||||||||||||||||||||||||||||||||||||||||||||||||||||||||||||||||||||||||||||||||||||||||||||||||||||||||||||||||||||||||||||||||||
TRS-B 27041 ACGAACGCTTTCTTATTACAAATTGGGAGCTTCGCAGCGTGTAGCAGGTGACTCAGGTTTTGCTGCATACAGTCGCTACAGGATTGGCAACTATAAATTAAACACAGACCATTCCAGTAGCAGTGACAATATTGCTTTGCTTGTACAGTAAG
====================================================================================================
Position 27385 alignment:
TRS-L 11 TATACCTTCCCAGGTAACAAACCAACCAACTTTCGATCTCTTGTAGATCTGTTCTCTAAACGAACTTTAAAAT
|||||||||||||||||||||||||||||||||||||||||||||||||||||||||||||||||.|.|||||
sgmRNA TATACCTTCCCAGGTAACAAACCAACCAACTTTCGATCTCTTGTAGATCTGTTCTCTAAACGAACATGAAAATTATTCTTTTCTTGGCACTGATAACACTCGCTACTTGTGAGCTTTATCACTACCAAGAGTGTGTTAGAGGTACAACAGTACTTTTAAAAGAACCTTGCTCTTCTGGAACATACGAGGGCAATTCACCATTTCAYCCTCT
|||||||||||||||||||||||||||||||||||||||||||||||||||||||||||||||||||||||||||||||||||||||||||||||||||||||||||||||||||||||||||||||||||||||||||||||||||||.|||||
TRS-B 27385 TAAACGAACATGAAAATTATTCTTTTCTTGGCACTGATAACACTCGCTACTTGTGAGCTTTATCACTACCAAGAGTGTGTTAGAGGTACAACAGTACTTTTAAAAGAACCTTGCTCTTCTGGAACATACGAGGGCAATTCACCATTTCATCCTCT
====================================================================================================
Position 27884 alignment:
TRS-L 11 TATACCTTCCCAGGTAACAAACCAACCAACTTTCGATCTCTTGTAGATCTGTTCTCTAAACGAACTTTAAAATCTGTGT
||||||||||||||||||||||||||||||||||||||||||||||||||||||.||||||||||.|.|||.|...|||
sgmRNA TATACCTTCCCAGGTAACAAACCAACCAACTTTCGATCTCTTGTAGATCTGTTCYCTAAACGAACATGAAATTTCTTGTTTTCTTAGGAATCATCACAACTGTAGCTGCATTTCACCAAGAATGTAGTTTACAGTCATGTACTCAACATCAACCATATGTAG
|||||||||||||||||||||||||||||||||||||||||||||||||||||||||||||||||||||||||||||||||||||||||||||||||||||||||||
TRS-B 27884 CTAAACGAACATGAAATTTCTTGTTTTCTTAGGAATCATCACAACTGTAGCTGCATTTCACCAAGAATGTAGTTTACAGTCATGTACTCAACATCAACCATATGTAG
====================================================================================================
Position 28255 alignment:
TRS-L 11 TATACCTTCCCAGGTAACAAACCAACCAACTTTCGATCTCTTGTAGATCTGTTCTCTAAACGAACTTTAAAATCTGTGTG
|||||||||||||||||||||||.|||||||||||||||||||||||||||||||||||||||||.....||..|||.||
sgmRNA TATACCTTCCCAGGTAACAAACCWACCAACTTTCGATCTCTTGTAGATCTGTTCTCTAAACGAACAAACTAAAATGTCTGATAATGGACCCCAAAATCAGCGAAATGCACCCCGCATTACGTTTGGTGGACCCTCAGATTCAACTGGCAGTAACCAGAATGGAGAACGCAGTGGGGCGCGATCAAAACAACGTCGGCCCCAAGGTTTACC
||||||||||||||||||||||||||||||||||||||||||||||||||||||||||||||||||||||||||||||||||||||||||||||||||||||||||||||||||||||||||||||||||||||||||||||||||||||||||||
TRS-B 28255 TCTAAACGAACAAACTAAAATGTCTGATAATGGACCCCAAAATCAGCGAAATGCACCCCGCATTACGTTTGGTGGACCCTCAGATTCAACTGGCAGTAACCAGAATGGAGAACGCAGTGGGGCGCGATCAAAACAACGTCGGCCCCAAGGTTTACC
====================================================================================================
